# ortho2align: a sensitive approach for searching for orthologues of novel lncRNAs

**DOI:** 10.1101/2021.12.16.472946

**Authors:** Dmitry Evgenevich Mylarshchikov, Andrey Alexandrovich Mironov

**Affiliations:** Faculty of Bioengineering and Bioinformatics, Lomonosov Moscow State University, Moscow 119234, Russian Federation; Institute for Information Transmission Problems, Russian Academy of Sciences, Moscow, 127994, Russian Federation

**Keywords:** lncRNAs, evolution, orthology, software

## Abstract

**Background:** Many novel long noncoding RNAs have been discovered in recent years due to advances in high-throughput sequencing experiments. Finding orthologues of these novel lncRNAs might facilitate clarification of their functional role in living organisms. However, lncRNAs exhibit low sequence conservation, so specific methods for enhancing the signal-to-noise ratio were developed. Nevertheless, current methods such as transcriptomes comparison approaches or searches for conserved secondary structures are not applicable to novel lncRNAs dy design.

**Results:** We present ortho2align — a versatile sensitive synteny-based lncRNA orthologue search tool with statistical assessment of sequence conservation. This tool allows control of the specificity of the search process and optional annotation of found orthologues. ortho2align shows similar performance in terms of sensitivity and resource usage as the state-of-the-art method for aligning orthologous lncRNAs but also enables scientists to predict unannotated orthologous sequences for lncRNAs in question. Using ortho2align, we predicted orthologues of three distinct classes of novel human lncRNAs in six Vertebrata species to estimate their degree of conservation.

**Conclusions:** Being designed for the discovery of unannotated orthologues of novel lncRNAs in distant species, ortho2align is a versatile tool applicable to any genomic regions, especially weakly conserved ones. A small amount of input files makes ortho2align easy to use in orthology studies as a single tool or in bundle with other steps that researchers will consider sensible.
