## Additional file 2 for "ortho2align: a sensitive approach for searching for orthologues of novel lncRNAs": significant.annotation.tsv

Query	Orthologs	Query_length	Orthologs_lengths	JI	OC
PZP_antisense_rna	A2ML3,LOC112530171,LOC112532695,LOC112532699	400706	13359,2474,9095,13992	0.033338657,0.0061741027,0.022697439,0.034918369	1,1,1,1
peri_NPIP_repeat_rna	NotAnnotated	26789	0	0	0
