## Additional file 2 for "ortho2align: a sensitive approach for searching for orthologues of novel lncRNAs": bestSignificant.query_orthologs.tsv

chr16	21879333	21916039	peri_NPIP_repeat_rna	4903	+	21879333	21916039	0	27	133,181,160,127,216,107,168,190,205,207,149,299,127,198,136,277,109,238,180,102,81,140,222,70,147,166,183	0,849,1381,2502,5479,5882,6989,8247,8577,9163,9903,10675,11424,12231,12565,16184,17176,19547,22203,24113,25128,25583,29053,30542,31894,35779,36523	0.0,0.0,0.0,0.0,0.0,0.0,0.0,0.0,0.0,0.0,0.0,0.0,0.0,0.0,0.0,0.0,0.0,0.0,0.0,0.0,2.9728940704249533e-07,0.0,0.0,0.0,0.0,0.0,0.0
chr12	9150638	9203966	PZP_antisense_rna	1490	+	9150638	9203966	0	18	90,56,161,114,84,161,96,174,84,58,79,258,52,67,127,127,94,205	0,2658,3972,6528,7122,7779,9293,9686,10380,11988,13492,14489,15407,30353,43467,50246,51883,53123	6.287120735842723e-12,0.0,0.0,0.0,0.058666541159166474,0.0,0.0,0.0,0.0,0.08889316916213291,0.059448761707955364,0.0,0.09089230487544987,0.0,0.09394987514608259,0.010715996168582466,0.0,0.0
