## Additional file 2 for "ortho2align: a sensitive approach for searching for orthologues of novel lncRNAs": bestSignificant.subject_orthologs.tsv

chr14	8755802	8782591	peri_NPIP_repeat_rna	4903	+	8755802	8782591	0	27	133,183,160,127,216,107,168,193,205,207,148,299,127,202,136,277,109,238,181,102,81,140,222,73,147,166,183	0,959,1446,1954,2954,3834,4392,5343,6243,6712,7210,7751,8764,9330,9903,10451,11116,11841,13081,14806,15301,15485,16038,16997,19495,22608,26606	0.0,0.0,0.0,0.0,0.0,0.0,0.0,0.0,0.0,0.0,0.0,0.0,0.0,0.0,0.0,0.0,0.0,0.0,0.0,0.0,2.9728940704249533e-07,0.0,0.0,0.0,0.0,0.0,0.0
chr1	75939606	76340312	PZP_antisense_rna	1490	+	75939606	76340312	0	18	90,56,161,114,84,161,93,174,84,58,79,260,51,67,127,127,94,203	0,2445,3057,4220,5123,5525,6816,7396,7961,8889,11270,11659,12174,383264,387384,392277,396738,400503	6.287120735842723e-12,0.0,0.0,0.0,0.058666541159166474,0.0,0.0,0.0,0.0,0.08889316916213291,0.059448761707955364,0.0,0.09089230487544987,0.0,0.09394987514608259,0.010715996168582466,0.0,0.0
