## Additional file 2 for "ortho2align: a sensitive approach for searching for orthologues of novel lncRNAs": insignificant.annotation.tsv

Query	Orthologs	Query_length	Orthologs_lengths	JI	OC
PZP_antisense_rna	NotAnnotated	149	0	0	0
PZP_antisense_rna	Tpt1-ps3	815	823	0.99027947	1
PZP_antisense_rna	A2m	74	43074	0.0017179737	1
PZP_antisense_rna	A2m	6249	43074	0.14507592	1
PZP_antisense_rna	Gm7298	2231	50145	0.044490976	1
PZP_antisense_rna	Gm7298	177	50145	0.0035297637	1
PZP_antisense_rna	Gm7298	535	50145	0.01066906	1
PZP_antisense_rna	Mug1	14900	50562	0.29468771	1
PZP_antisense_rna	Mug4-ps	115	43380	0.0026509912	1
PZP_antisense_rna	Mug4-ps	147	43380	0.0033886584	1
PZP_antisense_rna	Mug2	1431	79240	0.018059061	1
PZP_antisense_rna	Mug2	6166	79240	0.077814235	1
PZP_antisense_rna	Mug-ps1	310	72514	0.0042750365	1
PZP_antisense_rna	Pzp	11891	43154	0.27554804	1
