## Additional file 2 for "ortho2align: a sensitive approach for searching for orthologues of novel lncRNAs": bestSignificant.query_orthologs.tsv

chr16	21884800	21919156	peri_NPIP_repeat_rna	4139.720224719101	+	21884800	21919156	0	8	548,1260,1189,578,329,407,311,1259	0,2753,4945,6711,10690,14005,23585,33097	0.0,0.0,0.0,0.0,0.0,0.0,0.0,0.0
chrX	123733294	123733361	SVA_D_rna	62	+	123733294	123733361	0	1	67	0	0.0
