## Additional file 2 for "ortho2align: a sensitive approach for searching for orthologues of novel lncRNAs": bestSignificant.subject_orthologs.tsv

chr7	118182350	118217830	peri_NPIP_repeat_rna	4139.720224719101	+	118182350	118217830	0	8	567,1231,1120,562,329,395,313,1230	0,2092,6483,8056,11066,13384,24444,34250	0.0,0.0,0.0,0.0,0.0,0.0,0.0,0.0
chrX	41912116	41912184	SVA_D_rna	62	+	41912116	41912184	0	1	68	0	0.0
