## Additional file 2 for "ortho2align: a sensitive approach for searching for orthologues of novel lncRNAs": significant.annotation.tsv

Query	Orthologs	Query_length	Orthologs_lengths	JI	OC
PZP_antisense_rna	NotAnnotated	709	0	0	0
PZP_antisense_rna	NotAnnotated	768	0	0	0
PZP_antisense_rna	LOC103102090	848	10090	0.076151122	0.91273585
peri_NPIP_repeat_rna	LOC103098295	44206	1374	0.031081754	1
peri_NPIP_repeat_rna	NotAnnotated	331	0	0	0
