## Additional file 2 for "ortho2align: a sensitive approach for searching for orthologues of novel lncRNAs": bestSignificant.query_orthologs.tsv

chr16	21879330	21919156	peri_NPIP_repeat_rna	6106.861538461539	+	21879330	21919156	0	25	130,166,184,133,525,192,556,227,157,302,131,171,154,288,127,297,191,107,110,146,229,188,171,197,318	0,855,1383,2504,5488,6986,8248,9168,9910,10672,11427,12256,12568,16181,17174,19516,22199,24116,25117,25581,29050,31895,35785,36513,39508	0.011083143239626161,0.0,0.0,0.0,0.0,0.0,0.0,0.0,0.0,0.0,0.0,0.0,0.0,0.0,0.0,0.0,0.0,0.005782608695652179,0.01861999999999972,0.0,0.0,0.0,0.0,0.0,0.0
chr12	9155630	9156517	PZP_antisense_rna	594	+	9155630	9156517	0	1	887	0	0.0
