## Additional file 2 for "ortho2align: a sensitive approach for searching for orthologues of novel lncRNAs": significant.subject_orthologs.tsv

chr6	57770128	57814334	peri_NPIP_repeat_rna	6106.861538461539	+	57770128	57814334	0	25	130,166,183,133,560,195,552,228,157,321,131,177,154,289,127,303,192,108,113,146,229,184,171,193,335	0,832,1382,5428,6456,12269,13747,14852,15476,16036,16695,17461,17717,25662,26667,27423,29196,32424,33673,34310,35189,37126,40670,40907,43871	0.011083143239626161,0.0,0.0,0.0,0.0,0.0,0.0,0.0,0.0,0.0,0.0,0.0,0.0,0.0,0.0,0.0,0.0,0.005782608695652179,0.01861999999999972,0.0,0.0,0.0,0.0,0.0,0.0
chr6	104701030	104701361	peri_NPIP_repeat_rna	151	+	104701030	104701361	0	1	331	0	0.0
chr1	116391186	116391895	PZP_antisense_rna	558	+	116391186	116391895	0	1	709	0	0.0
chr1	449755152	449755920	PZP_antisense_rna	624	+	449755152	449755920	0	1	768	0	0.0
chr4	241036672	241037520	PZP_antisense_rna	594	+	241036672	241037520	0	1	848	0	0.0
