## Additional file 2 for "ortho2align: a sensitive approach for searching for orthologues of novel lncRNAs": significant.annotation.tsv

Query	Orthologs	Query_length	Orthologs_lengths	JI	OC
peri_NPIP_repeat_rna	NotAnnotated	45123	0	0	0
PZP_antisense_rna	NotAnnotated	193	0	0	0
PZP_antisense_rna	NotAnnotated	16365	0	0	0
PZP_antisense_rna	NotAnnotated	2010	0	0	0
PZP_antisense_rna	NotAnnotated	20523	0	0	0
PZP_antisense_rna	NotAnnotated	22036	0	0	0
PZP_antisense_rna	NotAnnotated	7178	0	0	0
