## Additional file 2 for "ortho2align: a sensitive approach for searching for orthologues of novel lncRNAs": bestSignificant.query_orthologs.tsv

chr16	21879333	21919156	peri_NPIP_repeat_rna	5868.52	+	21879333	21919156	0	28	147,173,158,130,223,154,169,174,235,232,183,287,145,154,140,299,117,238,186,131,88,145,224,116,154,163,182,168	0,852,1381,2505,5475,5835,6988,8246,8577,9165,9896,10672,11421,12270,12561,16162,17176,19546,22203,24084,25124,25579,29051,30544,31893,35782,36525,39655	0.0,0.0,0.0,0.0,0.0,0.0,0.0,0.0,0.0,0.0,0.0,0.0,0.0,0.0,0.0,0.0,0.0,0.0,0.0,0.0,0.0,0.0,0.0,0.0,0.0,0.0,0.0,0.0
chr12	9149550	9201068	PZP_antisense_rna	1961	+	9149550	9201068	0	23	58,111,97,189,158,87,162,112,190,126,137,206,62,33,71,85,114,133,125,33,40,94,180	0,1088,2666,3614,5063,8208,8866,10382,10757,14115,14574,15582,16495,19875,31442,32419,42606,42954,44565,47015,47546,50807,51338	0.04306394360740478,0.0,0.0,0.0,0.0,0.0,0.0,0.0,0.0,0.0,0.0,0.0,0.0,0.044089275598057275,0.0,0.0,0.0,0.0,0.0,0.04516462378337574,0.0,0.0,0.0
