## Additional file 2 for "ortho2align: a sensitive approach for searching for orthologues of novel lncRNAs": bestSignificant.subject_orthologs.tsv

chr2	36514894	36560017	peri_NPIP_repeat_rna	5868.52	-	36514894	36560017	0	28	187,183,161,152,125,222,143,86,129,185,236,115,299,138,152,144,275,181,230,234,172,168,152,223,128,156,171,143	0,6235,7058,10304,12619,18166,19387,20441,21314,22413,23893,25669,26425,27635,27870,29734,32391,33206,34449,35733,37850,39344,40392,40739,41956,43366,43887,44980	0.0,0.0,0.0,0.0,0.0,0.0,0.0,0.0,0.0,0.0,0.0,0.0,0.0,0.0,0.0,0.0,0.0,0.0,0.0,0.0,0.0,0.0,0.0,0.0,0.0,0.0,0.0,0.0
chrUn_DS182416v1	696	22732	PZP_antisense_rna	1961	-	696	22732	0	23	178,92,38,31,123,131,113,83,69,31,60,203,135,124,188,110,160,85,156,184,95,109,56	0,730,1332,1905,3300,4663,5084,5773,6584,8803,11973,12414,13101,13489,15546,16068,16472,16906,17594,17875,19440,21122,21980	0.0,0.0,0.0,0.04516462378337574,0.0,0.0,0.0,0.0,0.0,0.044089275598057275,0.0,0.0,0.0,0.0,0.0,0.0,0.0,0.0,0.0,0.0,0.0,0.0,0.04306394360740478
