## Additional file 2 for "ortho2align: a sensitive approach for searching for orthologues of novel lncRNAs": significant.subject_orthologs.tsv

chr2	36514894	36560017	peri_NPIP_repeat_rna	5868.52	-	36514894	36560017	0	28	187,183,161,152,125,222,143,86,129,185,236,115,299,138,152,144,275,181,230,234,172,168,152,223,128,156,171,143	0,6235,7058,10304,12619,18166,19387,20441,21314,22413,23893,25669,26425,27635,27870,29734,32391,33206,34449,35733,37850,39344,40392,40739,41956,43366,43887,44980	0.0,0.0,0.0,0.0,0.0,0.0,0.0,0.0,0.0,0.0,0.0,0.0,0.0,0.0,0.0,0.0,0.0,0.0,0.0,0.0,0.0,0.0,0.0,0.0,0.0,0.0,0.0,0.0
chrUn_AAPN01344626v1	261	454	PZP_antisense_rna	112	+	261	454	0	1	193	0	0.0
chrUn_DS180885v1	2327	18692	PZP_antisense_rna	432	-	2327	18692	0	5	177,78,191,93,154	0,4637,4922,5637,16211	0.0,2.3319362258233944e-05,0.0,0.0,0.0
chrUn_DS181211v1	7052127	7054137	PZP_antisense_rna	421	-	7052127	7054137	0	3	106,117,202	0,361,1808	0.0,0.0,0.0
chrUn_DS181638v1	1330891	1351414	PZP_antisense_rna	297	+	1330891	1351414	0	4	147,61,165,181	0,8516,10999,20342	0.0,0.0,0.0,0.0
chrUn_DS182416v1	696	22732	PZP_antisense_rna	1961	-	696	22732	0	23	178,92,38,31,123,131,113,83,69,31,60,203,135,124,188,110,160,85,156,184,95,109,56	0,730,1332,1905,3300,4663,5084,5773,6584,8803,11973,12414,13101,13489,15546,16068,16472,16906,17594,17875,19440,21122,21980	0.0,0.0,0.0,0.04516462378337574,0.0,0.0,0.0,0.0,0.0,0.044089275598057275,0.0,0.0,0.0,0.0,0.0,0.0,0.0,0.0,0.0,0.0,0.0,0.0,0.04306394360740478
chrUn_DS193040v1	13849	21027	PZP_antisense_rna	475	-	13849	21027	0	5	189,133,123,131,113	0,434,5281,6644,7065	0.0,0.0,0.0,0.0,0.0
