## Additional file 2 for "ortho2align: a sensitive approach for searching for orthologues of novel lncRNAs": significant.annotation.tsv

Query	Orthologs	Query_length	Orthologs_lengths	JI	OC
PZP_antisense_rna	NotAnnotated	69786	0	0	0
peri_NPIP_repeat_rna	NotAnnotated	21114	0	0	0
peri_NPIP_repeat_rna	NotAnnotated	38837	0	0	0
peri_NPIP_repeat_rna	LOC701853	60993	465	0.0076238257	1
SVA_D_rna	NotAnnotated	322	0	0	0
