## Additional file 2 for "ortho2align: a sensitive approach for searching for orthologues of novel lncRNAs": bestSignificant.query_orthologs.tsv

chr16	21837631	21860836	peri_NPIP_repeat_rna	18231	+	21837631	21860836	0	6	924,5123,1578,1500,2575,1060	0,1338,7475,9059,12006,22145	0.0,0.0,0.0,0.0,0.0,0.0
chr12	9143907	9208370	PZP_antisense_rna	74554.14730406382	+	9143907	9208370	0	6	1702,11879,3918,12546,5518,10548	0,4866,19558,23672,45043,53915	0.08460000000000008,0.0,0.0,0.0,0.0,0.0
chrX	123733159	123733478	SVA_D_rna	537.1880745341615	+	123733159	123733478	0	1	319	0	0.0
