## Additional file 2 for "ortho2align: a sensitive approach for searching for orthologues of novel lncRNAs": bestSignificant.subject_orthologs.tsv

chr20	14704719	14725833	peri_NPIP_repeat_rna	18231	-	14704719	14725833	0	6	1050,2496,1498,1626,5051,913	0,3922,8117,9792,12113,20201	0.0,0.0,0.0,0.0,0.0,0.0
chr11	10545411	10615197	PZP_antisense_rna	74554.14730406382	-	10545411	10615197	0	6	10553,5520,12480,3879,11909,1706	0,13790,27236,41144,47274,68080	0.0,0.0,0.0,0.0,0.0,0.08460000000000008
chrX	119948754	119949076	SVA_D_rna	537.1880745341615	+	119948754	119949076	0	1	322	0	0.0
