## Additional file 2 for "ortho2align: a sensitive approach for searching for orthologues of novel lncRNAs": significant.query_orthologs.tsv

chr16	21837631	21860836	peri_NPIP_repeat_rna	18231	+	21837631	21860836	0	6	924,5123,1578,1500,2575,1060	0,1338,7475,9059,12006,22145	0.0,0.0,0.0,0.0,0.0,0.0
chr16	21839773	21871276	peri_NPIP_repeat_rna	9583	+	21839773	21871276	0	6	1228,2282,1925,495,788,1543	0,10916,13878,17442,17988,29960	0.0,0.0,0.0,0.0,0.0,0.0
chr16	21837633	21871282	peri_NPIP_repeat_rna	11374	+	21837633	21871282	0	7	1342,2481,1686,535,1611,1123,1549	0,2140,8570,11301,13728,17213,32100	0.0,0.0,0.0,2.0349078749839736e-05,0.0,0.0,0.0
chr12	9143907	9208370	PZP_antisense_rna	74554.14730406382	+	9143907	9208370	0	6	1702,11879,3918,12546,5518,10548	0,4866,19558,23672,45043,53915	0.08460000000000008,0.0,0.0,0.0,0.0,0.0
chrX	123733159	123733478	SVA_D_rna	537.1880745341615	+	123733159	123733478	0	1	319	0	0.0
