## Additional file 2 for "ortho2align: a sensitive approach for searching for orthologues of novel lncRNAs": significant.subject_orthologs.tsv

chr20	14704719	14725833	peri_NPIP_repeat_rna	18231	-	14704719	14725833	0	6	1050,2496,1498,1626,5051,913	0,3922,8117,9792,12113,20201	0.0,0.0,0.0,0.0,0.0,0.0
chr20	19423909	19462746	peri_NPIP_repeat_rna	9583	+	19423909	19462746	0	6	1239,2199,1878,508,776,1537	0,3437,5685,8458,10642,37300	0.0,0.0,0.0,0.0,0.0,0.0
chr9	58264505	58325498	peri_NPIP_repeat_rna	11374	-	58264505	58325498	0	7	1548,1115,1578,532,1659,2477,1327	0,42517,46947,51024,51683,54807,59666	0.0,0.0,0.0,2.0349078749839736e-05,0.0,0.0,0.0
chr11	10545411	10615197	PZP_antisense_rna	74554.14730406382	-	10545411	10615197	0	6	10553,5520,12480,3879,11909,1706	0,13790,27236,41144,47274,68080	0.0,0.0,0.0,0.0,0.0,0.08460000000000008
chrX	119948754	119949076	SVA_D_rna	537.1880745341615	+	119948754	119949076	0	1	322	0	0.0
