## Additional file 2 for "ortho2align: a sensitive approach for searching for orthologues of novel lncRNAs": significant.annotation.tsv

Query	Orthologs	Query_length	Orthologs_lengths	JI	OC
PZP_antisense_rna	pzp,LOC116412047,LOC116412055,LOC116412043,LOC101730404,LOC100487578,LOC108644844,LOC116412042,LOC116412044,LOC116412048,LOC101733266,LOC105945597,LOC100486922,LOC116412058,LOC116412132,LOC116412133,LOC105945599	1277309	37489,3218,33171,11415,13381,38614,31951,3184,2242,838,7033,25827,4758,14681,5632,21175,10864	0.029349985,0.0025193591,0.02596944,0.0089367569,0.01047593,0.030230743,0.025014307,0.0024927406,0.0017552526,0.00065606678,0.005506107,0.020219853,0.0037250188,0.011493695,0.0044092698,0.016577821,0.0085053812	1,1,1,1,1,1,1,1,1,1,1,1,1,1,1,1,1
peri_NPIP_repeat_rna	NotAnnotated	36340	0	0	0
