## Additional file 2 for "ortho2align: a sensitive approach for searching for orthologues of novel lncRNAs": bestSignificant.query_orthologs.tsv

chr16	21879358	21915282	peri_NPIP_repeat_rna	3217	+	21879358	21915282	0	21	102,160,118,216,160,153,248,205,160,289,130,150,138,261,232,182,102,129,223,136,165	0,1353,2480,5457,6968,8239,8556,9139,9890,10650,11400,12245,12539,16162,19509,22177,24088,25554,29028,31874,35759	0.0,0.0,0.0,0.0,0.0,0.0,0.0,0.0,0.0,0.0,8.168069395456509e-15,0.0,0.0,0.0,0.0,0.0,0.0,0.0,0.0,0.0,0.0
chr12	9158417	9202573	PZP_antisense_rna	391	+	9158417	9202573	0	4	162,111,184,55	0,1915,6737,44101	0.0,0.0,0.0,0.0
