## Additional file 2 for "ortho2align: a sensitive approach for searching for orthologues of novel lncRNAs": bestSignificant.subject_orthologs.tsv

chr9	32539746	32576086	peri_NPIP_repeat_rna	3217	+	32539746	32576086	0	21	102,160,118,216,160,154,245,205,161,288,130,151,138,261,236,183,102,129,223,136,162	0,1408,2397,9480,11265,12700,16114,17406,18828,19789,20450,21842,27591,28117,30280,30699,31803,33155,33506,34697,36178	0.0,0.0,0.0,0.0,0.0,0.0,0.0,0.0,0.0,0.0,8.168069395456509e-15,0.0,0.0,0.0,0.0,0.0,0.0,0.0,0.0,0.0,0.0
chr7	6681392	7958701	PZP_antisense_rna	391	+	6681392	7958701	0	4	162,111,181,55	0,43596,48977,1277254	0.0,0.0,0.0,0.0
