## Additional file 2 for "ortho2align: a sensitive approach for searching for orthologues of novel lncRNAs": insignificant.annotation.tsv

Query	Orthologs	Query_length	Orthologs_lengths	JI	OC
strRNA44	NotAnnotated	1344	0	0	0
strRNA85	2900024J01Rik	360	14669	0.02454155	1
strRNA85	NotAnnotated	907	0	0	0
strRNA58	NotAnnotated	303	0	0	0
strRNA80	5033403F01Rik	1370	5679	0.23428471	0.97664234
strRNA61	NotAnnotated	934	0	0	0
strRNA42	NotAnnotated	618	0	0	0
strRNA79	NotAnnotated	950	0	0	0
strRNA34	NotAnnotated	327	0	0	0
strRNA34	Gse1	274	352883	0.00077646132	1
strRNA45	NotAnnotated	108	0	0	0
strRNA35	NotAnnotated	578	0	0	0
strRNA41	NotAnnotated	761	0	0	0
strRNA36	NotAnnotated	608	0	0	0
strRNA31	Gse1	1582	352883	0.0044830723	1
strRNA32	Gse1	206	352883	0.00058376289	1
strRNA95	NotAnnotated	112	0	0	0
strRNA95	Gm6938	112	22518	0.0049737987	1
