## Additional file 2 for "ortho2align: a sensitive approach for searching for orthologues of novel lncRNAs": significant.annotation.tsv

Query	Orthologs	Query_length	Orthologs_lengths	JI	OC
strRNA4	NotAnnotated	350	0	0	0
strRNA37	NotAnnotated	50	0	0	0
PNCTR	Myl4	35147	41199	0.06256002	0.12789143
strRNA82	NotAnnotated	42	0	0	0
strRNA64	NotAnnotated	135	0	0	0
strRNA73	NotAnnotated	117	0	0	0
strRNA43	NotAnnotated	344	0	0	0
strRNA2	Rps15a-ps3,Errfi1	41116	452,15094	0.010993287,0.3671077	1,1
strRNA90	NotAnnotated	66	0	0	0
strRNA29	NotAnnotated	302	0	0	0
strRNA40	NotAnnotated	130	0	0	0
strRNA6	NotAnnotated	2022	0	0	0
strRNA30	NotAnnotated	33	0	0	0
strRNA91	NotAnnotated	90	0	0	0
strRNA39	Disc1	59	216377	0.00027267223	1
strRNA92	Gm6938	91	22518	0.0040412115	1
