## Additional file 2 for "ortho2align: a sensitive approach for searching for orthologues of novel lncRNAs": bestSignificant.query_orthologs.tsv

chr21	8468681	8470749	PNCTR	1944	+	8468681	8470749	0	9	218,151,173,208,116,212,155,151,158	0,222,374,548,853,1087,1303,1686,1910	0.0,0.0,0.0,0.0,0.046545454545454584,0.0,0.04266666666666671,0.0,0.0
chr2	43149703	43150044	strRNA43	303	-	43149703	43150044	0	1	341	0	0.04404761904761889
chr4	9746497	9746616	strRNA73	80	-	9746497	9746616	0	1	119	0	0.0
chrX	115856103	115856196	strRNA92	66	+	115856103	115856196	0	1	93	0	0.042487871987809345
chr10	132425035	132427655	strRNA6	234.67748478701827	+	132425035	132427655	0	3	149,154,284	0,1842,2336	0.0,0.0,0.0
chr1	7990248	7991763	strRNA2	349	+	7990248	7991763	0	2	455,117	0,1398	0.0,0.09250000000000008
chr19	484115	484174	strRNA39	84	-	484115	484174	0	1	59	0	0.19999945115801943
chr17	4909095	4909145	strRNA37	54	-	4909095	4909145	0	1	50	0	0.17648305863325164
chr12	108773712	108774000	strRNA29	129	-	108773712	108774000	0	1	288	0	0.03797468354429134
chr3	195649353	195649504	strRNA64	127.08206106870229	+	195649353	195649504	0	1	151	0	0.0
chr13	113966900	113966935	strRNA30	44	-	113966900	113966935	0	1	35	0	0.1537818376720579
chr19	47243074	47243217	strRNA40	174.860103626943	-	47243074	47243217	0	1	143	0	0.0
chr6	6822205	6822247	strRNA82	44	-	6822205	6822247	0	1	42	0	1.6431300764452317e-14
chr1	206740949	206741312	strRNA4	139	+	206740949	206741312	0	1	363	0	0.03879310344827669
chr9	41351704	41351770	strRNA90	57	-	41351704	41351770	0	1	66	0	0.16981132075471694
chr9	63824177	63824266	strRNA91	52	-	63824177	63824266	0	1	89	0	8.885558955284978e-12
