## Additional file 2 for "ortho2align: a sensitive approach for searching for orthologues of novel lncRNAs": bestSignificant.subject_orthologs.tsv

chr11	104515364	104550511	PNCTR	1944	+	104515364	104550511	0	9	218,151,173,208,119,212,152,151,150	0,2013,5300,6018,10685,12898,13217,19372,34997	0.0,0.0,0.0,0.0,0.046545454545454584,0.0,0.04266666666666671,0.0,0.0
chr17	84111509	84111853	strRNA43	303	+	84111509	84111853	0	1	344	344	0.04404761904761889
chr16	90901157	90901274	strRNA73	80	-	90901157	90901274	0	1	117	117	0.0
chrX	21332157	21332248	strRNA92	66	-	21332157	21332248	0	1	91	0	0.042487871987809345
chr7	139276209	139278231	strRNA6	234.67748478701827	+	139276209	139278231	0	3	152,152,296	0,1006,1726	0.0,0.0,0.0
chr4	150841451	150882567	strRNA2	349	+	150841451	150882567	0	2	458,115	0,41001	0.0,0.09250000000000008
chr8	125090953	125091012	strRNA39	84	+	125090953	125091012	0	1	59	59	0.19999945115801943
chr11	70622050	70622100	strRNA37	54	-	70622050	70622100	0	1	50	50	0.17648305863325164
chr5	113930853	113931155	strRNA29	129	-	113930853	113931155	0	1	302	302	0.03797468354429134
chr13	120098413	120098548	strRNA64	127.08206106870229	+	120098413	120098548	0	1	135	0	0.0
chr8	13549734	13549767	strRNA30	44	+	13549734	13549767	0	1	33	33	0.1537818376720579
chr7	16295571	16295701	strRNA40	174.860103626943	+	16295571	16295701	0	1	130	130	0.0
chr13	37558213	37558255	strRNA82	44	-	37558213	37558255	0	1	42	42	1.6431300764452317e-14
chr1	131046607	131046957	strRNA4	139	-	131046607	131046957	0	1	350	0	0.03879310344827669
chr4	154703304	154703370	strRNA90	57	-	154703304	154703370	0	1	66	66	0.16981132075471694
chr8	42073331	42073421	strRNA91	52	+	42073331	42073421	0	1	90	90	8.885558955284978e-12
