## Additional file 2 for "ortho2align: a sensitive approach for searching for orthologues of novel lncRNAs": insignificant.annotation.tsv

Query	Orthologs	Query_length	Orthologs_lengths	JI	OC
strRNA85	NotAnnotated	979	0	0	0
strRNA85	NotAnnotated	87	0	0	0
strRNA85	NotAnnotated	651	0	0	0
strRNA6	NotAnnotated	176	0	0	0
strRNA6	LOC100093593	76	6451	0.011781119	1
strRNA6	NotAnnotated	432	0	0	0
strRNA6	NotAnnotated	176	0	0	0
strRNA92	AMOT	1108	27818	0.039830326	1
strRNA92	EIF2B3	489	97530	0.0050138419	1
strRNA95	NotAnnotated	1108	0	0	0
strRNA95	NotAnnotated	666	0	0	0
strRNA95	NotAnnotated	534	0	0	0
strRNA39	TBK1	1562	442412	0.0035306456	1
strRNA39	NotAnnotated	130	0	0	0
strRNA39	NotAnnotated	207	0	0	0
strRNA39	NotAnnotated	23	0	0	0
strRNA39	NotAnnotated	1150	0	0	0
strRNA39	NotAnnotated	92	0	0	0
strRNA31	NotAnnotated	141	0	0	0
strRNA31	NotAnnotated	718	0	0	0
strRNA36	NotAnnotated	296	0	0	0
strRNA30	ART3	159	19067	0.0083390151	1
strRNA40	NotAnnotated	383	0	0	0
strRNA40	NotAnnotated	7097	0	0	0
strRNA40	NotAnnotated	171	0	0	0
strRNA5	NotAnnotated	615	0	0	0
strRNA5	NotAnnotated	3552	0	0	0
strRNA5	NotAnnotated	192	0	0	0
strRNA32	GSE1	14	299720	4.6710263e-05	1
strRNA59	NotAnnotated	56	0	0	0
strRNA59	NotAnnotated	687	0	0	0
strRNA59	NotAnnotated	138	0	0	0
strRNA59	NotAnnotated	74	0	0	0
strRNA59	LOC103166385	96	3166	0.030322173	1
strRNA59	NotAnnotated	167	0	0	0
strRNA29	NotAnnotated	197	0	0	0
strRNA29	NotAnnotated	546	0	0	0
strRNA29	NotAnnotated	131	0	0	0
strRNA29	NotAnnotated	757	0	0	0
PNCTR	NotAnnotated	15193	0	0	0
PNCTR	NotAnnotated	6960	0	0	0
strRNA43	LOC103165313	84	24490	0.0034299714	1
strRNA90	NotAnnotated	80	0	0	0
strRNA90	NotAnnotated	434	0	0	0
strRNA90	NotAnnotated	807	0	0	0
strRNA73	NotAnnotated	337	0	0	0
