## Additional file 2 for "ortho2align: a sensitive approach for searching for orthologues of novel lncRNAs": significant.annotation.tsv

Query	Orthologs	Query_length	Orthologs_lengths	JI	OC
strRNA28	NotAnnotated	77	0	0	0
strRNA64	NotAnnotated	137	0	0	0
strRNA35	NotAnnotated	476	0	0	0
strRNA2	NotAnnotated	33	0	0	0
strRNA42	NotAnnotated	186	0	0	0
strRNA44	NotAnnotated	170	0	0	0
