## Additional file 2 for "ortho2align: a sensitive approach for searching for orthologues of novel lncRNAs": unaligned.annotation.tsv

Query	Orthologs	Query_length	Orthologs_lengths	JI	OC
strRNA45	NotAnnotated	63	0	0	0
strRNA56	LOC103165816	296	58787	0.0050351268	1
strRNA56	NotAnnotated	179	0	0	0
strRNA34	NotAnnotated	100	0	0	0
strRNA34	NotAnnotated	1764	0	0	0
strRNA34	NotAnnotated	253	0	0	0
strRNA91	NotAnnotated	152	0	0	0
strRNA94	NotAnnotated	318	0	0	0
