## Additional file 2 for "ortho2align: a sensitive approach for searching for orthologues of novel lncRNAs": bestSignificant.query_orthologs.tsv

chr16	86587997	86588452	strRNA35	57	+	86587997	86588452	0	1	455	0	0.0
chr1	7990865	7990900	strRNA2	50	+	7990865	7990900	0	1	35	0	0.0
chr2	43218999	43219188	strRNA42	53	+	43218999	43219188	0	1	189	0	0.0018776064131081904
chr2	121075206	121075378	strRNA44	149.58510638297872	-	121075206	121075378	0	1	172	0	0.0
chr3	195649353	195649504	strRNA64	111.020366598778	+	195649353	195649504	0	1	151	0	0.0
chr12	131884121	131884199	strRNA28	39	+	131884121	131884199	0	1	78	0	0.008902105806170976
