## Additional file 2 for "ortho2align: a sensitive approach for searching for orthologues of novel lncRNAs": bestSignificant.subject_orthologs.tsv

chrUn_AAPN01385257v1	56	532	strRNA35	57	+	56	532	0	1	476	0	0.0
chrUn_DS180983v1	267137	267170	strRNA2	50	-	267137	267170	0	1	33	0	0.0
chrUn_DS187955v1	9497	9683	strRNA42	53	+	9497	9683	0	1	186	0	0.0018776064131081904
chrUn_DS188310v1	13313	13483	strRNA44	149.58510638297872	+	13313	13483	0	1	170	170	0.0
chrUn_AAPN01311756v1	3182	3319	strRNA64	111.020366598778	-	3182	3319	0	1	137	0	0.0
chrUn_AAPN01303878v1	788	865	strRNA28	39	+	788	865	0	1	77	0	0.008902105806170976
