## Additional file 2 for "ortho2align: a sensitive approach for searching for orthologues of novel lncRNAs": significant.annotation.tsv

Query	Orthologs	Query_length	Orthologs_lengths	JI	OC
strRNA4	NotAnnotated	3641	0	0	0
strRNA3	NotAnnotated	994	0	0	0
strRNA2	NotAnnotated	4177	0	0	0
strRNA86	LOC106998618	322	5500	0.058545455	1
strRNA88	NotAnnotated	1006	0	0	0
strRNA88	NotAnnotated	1230	0	0	0
strRNA88	NotAnnotated	1354	0	0	0
strRNA89	NotAnnotated	1105	0	0	0
strRNA89	NotAnnotated	1328	0	0	0
strRNA89	NotAnnotated	1454	0	0	0
strRNA63	NotAnnotated	595	0	0	0
strRNA49	NotAnnotated	2376	0	0	0
strRNA55	NotAnnotated	1218	0	0	0
strRNA48	NotAnnotated	451	0	0	0
strRNA26	NotAnnotated	712	0	0	0
strRNA27	NotAnnotated	2056	0	0	0
strRNA29	NotAnnotated	1421	0	0	0
strRNA28	NotAnnotated	3503	0	0	0
strRNA91	LOC100427803	2686	25226	0.076934949	0.74236783
strRNA91	LOC114677101	2363	13650	0.17311355	1
strRNA91	NotAnnotated	728	0	0	0
strRNA91	NotAnnotated	3168	0	0	0
strRNA44	NotAnnotated	1760	0	0	0
strRNA45	NotAnnotated	929	0	0	0
strRNA35	SPATA3	556	11792	0.047150611	1
strRNA47	NotAnnotated	3661	0	0	0
strRNA42	NotAnnotated	711	0	0	0
strRNA43	NotAnnotated	1839	0	0	0
strRNA24	NotAnnotated	1298	0	0	0
strRNA37	CHRNE	535	16346	0.03272972	1
strRNA64	SLFN12L	124	60917	0.0020355566	1
strRNA64	NotAnnotated	4593	0	0	0
strRNA64	NotAnnotated	9662	0	0	0
PNCTR	NotAnnotated	19241	0	0	0
PNCTR	NotAnnotated	8320	0	0	0
strRNA30	C17H13orf46	1139	19523	0.058341443	1
strRNA39	NotAnnotated	2431	0	0	0
strRNA90	NotAnnotated	2597	0	0	0
strRNA90	NotAnnotated	1320	0	0	0
strRNA40	NotAnnotated	1913	0	0	0
strRNA41	NotAnnotated	995	0	0	0
strRNA38	LOC114674040	510	5535	0.092140921	1
strRNA36	NotAnnotated	5481	0	0	0
strRNA31	GSE1	1761	509759	0.0034545736	1
strRNA32	GSE1	745	509759	0.0014614749	1
strRNA33	GSE1	816	509759	0.0016007564	1
strRNA34	GSE1	1764	509759	0.0034604588	1
strRNA58	NotAnnotated	1240	0	0	0
strRNA61	LOC106997226	1497	5305	0.11435125	0.46626587
strRNA60	LOC106997229	528	51821	0.01018892	1
strRNA73	NotAnnotated	1351	0	0	0
strRNA62	LOC114677101,LOC114676846	30235	13650,1702	0.11075957,0.056292376	0.32058608,1
strRNA62	NotAnnotated	2261	0	0	0
strRNA83	NotAnnotated	1516	0	0	0
strRNA84	NotAnnotated	511	0	0	0
strRNA81	LOC114677472	1174	349085	0.0033630778	1
strRNA80	LOC106997788	3169	338973	0.0093488272	1
strRNA82	LOC106997786	510	31954	0.015960443	1
strRNA74	NotAnnotated	857	0	0	0
strRNA79	RPS14	42181	5592	0.13257154	1
strRNA85	ARHGAP39	1376	148598	0.0092598824	1
strRNA65	LOC114680376	2411	26938	0.089501819	1
strRNA5	NotAnnotated	968	0	0	0
strRNA6	NotAnnotated	2112	0	0	0
strRNA93	NotAnnotated	1879	0	0	0
strRNA96	NotAnnotated	1879	0	0	0
strRNA94	NotAnnotated	313	0	0	0
strRNA95	NotAnnotated	51277	0	0	0
strRNA92	NotAnnotated	2510	0	0	0
