## Additional file 2 for "ortho2align: a sensitive approach for searching for orthologues of novel lncRNAs": bestSignificant.query_orthologs.tsv

chr16	86587917	86588464	strRNA35	520.166037735849	+	86587917	86588464	0	1	547	0	0.0
chr22	49975536	49976106	strRNA63	524.0079365079365	+	49975536	49976106	0	1	570	0	0.0
chr16	85400283	85401022	strRNA32	1060.6136756356454	+	85400283	85401022	0	1	739	0	0.0
chrX	4193494	4193803	strRNA94	496.0681233933162	-	4193494	4193803	0	1	309	0	0.0
chr16	85518984	85519795	strRNA33	1129.3280207561156	+	85518984	85519795	0	1	811	0	0.0
chr21	8458186	8466953	PNCTR	5088	+	8458186	8466953	0	4	824,843,892,2754	0,3533,4605,6013	0.0,0.0,0.0,0.0
chr9	41229435	41230772	strRNA88	1513.5771935188016	-	41229435	41230772	0	1	1337	0	0.0
chr2	43149326	43151175	strRNA43	2888.3989987396726	-	43149326	43151175	0	1	1849	0	0.0
chr4	9744876	9746232	strRNA73	1946.1638655462184	-	9744876	9746232	0	1	1356	0	0.0
chr21	42591397	42591924	strRNA60	766.2838305807139	-	42591397	42591924	0	1	527	0	0.0
chrX	115728576	115737331	strRNA95	3092.8374558303885	-	115728576	115737331	0	4	91,2727,1096,724	0,2913,5935,8031	0.02179090909090897,0.0,0.0,0.0
chr9	41229773	41230093	strRNA86	320.0	+	41229773	41230093	0	1	320	0	0.0
chrX	115854505	115857084	strRNA92	3085.372051886792	+	115854505	115857084	0	1	2579	0	0.0
chr20	25066872	25068810	strRNA49	2900.479684205007	-	25066872	25068810	0	2	1199,627	0,1311	0.0,0.0
chr22	12634554	12640033	strRNA62	4466.347517730496	+	12634554	12640033	0	2	1005,2249	0,3230	0.16750000000000015,0.0
chr19	55519153	55520149	strRNA41	1496.5260869565218	-	55519153	55520149	0	1	996	0	0.0
chr10	132425632	132427801	strRNA6	2746	+	132425632	132427801	0	1	2169	0	0.0
chr1	7989289	7993345	strRNA2	5002.94472361809	+	7989289	7993345	0	3	464,2595,470	0,935,3586	0.0,0.0,0.0
chrY	2214033	2215951	strRNA96	2351	-	2214033	2215951	0	1	1918	0	0.0
chr2	43218925	43219640	strRNA42	1149.9414542020775	+	43218925	43219640	0	1	715	0	0.0
chr3	198174530	198176953	strRNA65	3580.1660606060605	+	198174530	198176953	0	1	2423	0	0.0
chr16	28089380	28094949	strRNA36	7806.764039310069	-	28089380	28094949	0	1	5569	0	0.0
chr11	520296	521606	strRNA24	1759.1993957703928	+	520296	521606	0	1	1310	0	0.0
chr12	67328923	67330966	strRNA27	3193.3553734756097	+	67328923	67330966	0	1	2043	0	0.0
chr19	481772	484307	strRNA39	2782.732189481537	-	481772	484307	0	1	2535	0	0.0
chr17	4908677	4909201	strRNA37	641.8855885588559	-	4908677	4909201	0	1	524	0	0.0
chr7	155318210	155318725	strRNA84	782.8130959949142	+	155318210	155318725	0	1	515	0	0.0
chr6	8435621	8438789	strRNA80	5161.3617342130065	+	8435621	8438789	0	1	3168	0	0.0
chr2	121073276	121074999	strRNA44	2032	-	121073276	121074999	0	1	1723	0	0.0
chr12	108772943	108774334	strRNA29	2085.132251720747	-	108772943	108774334	0	1	1391	0	0.0
chr7	152913991	152915453	strRNA83	1959.8702702702703	+	152913991	152915453	0	1	1462	0	0.0
chr3	195644210	195649352	strRNA64	1696.0520547945205	+	195644210	195649352	0	5	746,1897,45,89,1713	0,790,2688,3335,3429	0.0,0.0,0.006789617892332963,0.0,0.0
chr21	43335315	43336844	strRNA61	2065.253402061856	-	43335315	43336844	0	1	1529	0	0.0
chr9	41229435	41230871	strRNA89	1625.652094160807	-	41229435	41230871	0	1	1436	0	0.0
chr20	31651219	31652444	strRNA55	1877.065955383123	-	31651219	31652444	0	1	1225	0	0.0
chr13	113966063	113967209	strRNA30	1533.024778219639	-	113966063	113967209	0	1	1146	0	0.0
chr19	47241304	47243217	strRNA40	2825.008404579047	-	47241304	47243217	0	1	1913	0	0.0
chr16	85589426	85591229	strRNA34	2560.684493606657	+	85589426	85591229	0	1	1803	0	0.0
chr12	131883513	131886500	strRNA28	2708.3306133204096	+	131883513	131886500	0	3	601,335,942	0,1323,2045	0.0,0.07940000000000007,0.0
chr1	41424126	41425120	strRNA3	1562.7148741418764	+	41424126	41425120	0	1	994	0	0.0
chr4	74651177	74652051	strRNA74	1319.0140237324704	-	74651177	74652051	0	1	874	0	0.0
chr6	6821756	6822265	strRNA82	770.5965008201202	-	6821756	6822265	0	1	509	0	0.0
chr2	170882323	170883250	strRNA45	1499.8934771173067	-	170882323	170883250	0	1	927	0	0.0
chr12	9747367	9748114	strRNA26	1015.5778625954198	+	9747367	9748114	0	1	747	0	0.0
chr8	144619396	144620769	strRNA85	1766.1370764491737	-	144619396	144620769	0	1	1373	0	0.0
chr16	85382002	85383785	strRNA31	2595.7334252239834	+	85382002	85383785	0	1	1783	0	0.0
chr1	206740502	206744138	strRNA4	6014.410803477832	+	206740502	206744138	0	1	3636	0	0.0
chrX	2214033	2215951	strRNA93	2351	-	2214033	2215951	0	1	1918	0	0.0
chr9	41350715	41352090	strRNA90	328.36655817738	-	41350715	41352090	0	1	1375	0	0.0
chr20	53769282	53769737	strRNA48	723.4372071227741	+	53769282	53769737	0	1	455	0	0.0
chr19	58427512	58428030	strRNA38	829.5997624703089	+	58427512	58428030	0	1	518	0	0.0
chr10	5496976	5497928	strRNA5	1201.1782945736434	+	5496976	5497928	0	1	952	0	0.0
chr21	45041445	45042722	strRNA58	1633.4895215500198	+	45041445	45042722	0	1	1277	0	0.0
chr6	119688479	119689651	strRNA81	1972.9770244821093	+	119688479	119689651	0	1	1172	0	0.0
chr2	239865777	239869375	strRNA47	2896.638091688408	-	239865777	239869375	0	1	3598	0	0.0
chr5	150427955	150430282	strRNA79	2527.281168492436	-	150427955	150430282	0	2	1517,293	0,2034	0.0,0.0
chr9	63821202	63824325	strRNA91	3989.5427586206897	-	63821202	63824325	0	1	3123	0	0.0
