## Additional file 2 for "ortho2align: a sensitive approach for searching for orthologues of novel lncRNAs": bestSignificant.subject_orthologs.tsv

chr12	118424730	118425286	strRNA35	520.166037735849	+	118424730	118425286	0	1	556	0	0.0
chr10	1495655	1496250	strRNA63	524.0079365079365	-	1495655	1496250	0	1	595	0	0.0
chr20	72434968	72435713	strRNA32	1060.6136756356454	+	72434968	72435713	0	1	745	0	0.0
chrX	3761503	3761816	strRNA94	496.0681233933162	-	3761503	3761816	0	1	313	313	0.0
chr20	72548382	72549198	strRNA33	1129.3280207561156	+	72548382	72549198	0	1	816	0	0.0
chr20	29834177	29842497	PNCTR	5088	+	29834177	29842497	0	4	803,763,889,2629	0,1892,4092,5691	0.0,0.0,0.0,0.0
chrUn_NW_021161695v1	8966	10320	strRNA88	1513.5771935188016	+	8966	10320	0	1	1354	1354	0.0
chr13	65637362	65639201	strRNA43	2888.3989987396726	+	65637362	65639201	0	1	1839	1839	0.0
chr3	13997884	13999235	strRNA73	1946.1638655462184	+	13997884	13999235	0	1	1351	1351	0.0
chr3	4084384	4084912	strRNA60	766.2838305807139	+	4084384	4084912	0	1	528	528	0.0
chrX	112231484	112282761	strRNA95	3092.8374558303885	+	112231484	112282761	0	4	89,2611,1034,712	51277,15160,7104,712	0.02179090909090897,0.0,0.0,0.0
chr1	223609769	223610091	strRNA86	320.0	+	223609769	223610091	0	1	322	0	0.0
chrX	112232511	112235021	strRNA92	3085.372051886792	+	112232511	112235021	0	1	2510	0	0.0
chr10	41550681	41553057	strRNA49	2900.479684205007	+	41550681	41553057	0	2	1194,629	2376,629	0.0,0.0
chr3	32786326	32816561	strRNA62	4466.347517730496	-	32786326	32816561	0	2	2253,1001	0,29234	0.0,0.16750000000000015
chr19	55263661	55264656	strRNA41	1496.5260869565218	-	55263661	55264656	0	1	995	995	0.0
chr9	132891996	132894108	strRNA6	2746	+	132891996	132894108	0	1	2112	0	0.0
chr1	216524776	216528953	strRNA2	5002.94472361809	-	216524776	216528953	0	3	460,2608,455	0,462,3722	0.0,0.0,0.0
chrX	1745528	1747407	strRNA96	2351	-	1745528	1747407	0	1	1879	1879	0.0
chr13	65569506	65570217	strRNA42	1149.9414542020775	-	65569506	65570217	0	1	711	0	0.0
chr8	145482354	145484765	strRNA65	3580.1660606060605	+	145482354	145484765	0	1	2411	0	0.0
chr20	26435796	26441277	strRNA36	7806.764039310069	-	26435796	26441277	0	1	5481	5481	0.0
chr14	574224	575522	strRNA24	1759.1993957703928	+	574224	575522	0	1	1298	0	0.0
chr11	66869300	66871356	strRNA27	3193.3553734756097	+	66869300	66871356	0	1	2056	0	0.0
chr19	245984	248415	strRNA39	2782.732189481537	-	245984	248415	0	1	2431	2431	0.0
chr16	4746711	4747246	strRNA37	641.8855885588559	-	4746711	4747246	0	1	535	535	0.0
chr3	181332309	181332820	strRNA84	782.8130959949142	+	181332309	181332820	0	1	511	0	0.0
chr4	161615233	161618402	strRNA80	5161.3617342130065	-	161615233	161618402	0	1	3169	0	0.0
chr12	10023163	10024923	strRNA44	2032	+	10023163	10024923	0	1	1760	1760	0.0
chr11	108403372	108404793	strRNA29	2085.132251720747	-	108403372	108404793	0	1	1421	1421	0.0
chr3	178906405	178907921	strRNA83	1959.8702702702703	+	178906405	178907921	0	1	1516	0	0.0
chr6	1577359	1587021	strRNA64	1696.0520547945205	-	1577359	1587021	0	5	1872,90,43,1947,731	0,4867,5069,6637,8931	0.0,0.0,0.006789617892332963,0.0,0.0
chr3	3389711	3391208	strRNA61	2065.253402061856	+	3389711	3391208	0	1	1497	1497	0.0
chrUn_NW_021161695v1	8866	10320	strRNA89	1625.652094160807	+	8866	10320	0	1	1454	1454	0.0
chr10	66890613	66891831	strRNA55	1877.065955383123	-	66890613	66891831	0	1	1218	1218	0.0
chr17	95110660	95111799	strRNA30	1533.024778219639	-	95110660	95111799	0	1	1139	1139	0.0
chr19	47263294	47265207	strRNA40	2825.008404579047	-	47263294	47265207	0	1	1913	1913	0.0
chr20	72620420	72622184	strRNA34	2560.684493606657	+	72620420	72622184	0	1	1764	0	0.0
chr11	131718733	131722236	strRNA28	2708.3306133204096	+	131718733	131722236	0	3	615,341,936	0,1163,2567	0.0,0.07940000000000007,0.0
chr1	183141264	183142258	strRNA3	1562.7148741418764	-	183141264	183142258	0	1	994	0	0.0
chr5	59040854	59041711	strRNA74	1319.0140237324704	+	59040854	59041711	0	1	857	857	0.0
chr4	163269265	163269775	strRNA82	770.5965008201202	+	163269265	163269775	0	1	510	510	0.0
chr12	58027824	58028753	strRNA45	1499.8934771173067	-	58027824	58028753	0	1	929	929	0.0
chr11	9934541	9935253	strRNA26	1015.5778625954198	-	9934541	9935253	0	1	712	0	0.0
chr8	144933400	144934776	strRNA85	1766.1370764491737	-	144933400	144934776	0	1	1376	1376	0.0
chr20	72416294	72418055	strRNA31	2595.7334252239834	+	72416294	72418055	0	1	1761	0	0.0
chr1	64247395	64251036	strRNA4	6014.410803477832	+	64247395	64251036	0	1	3641	0	0.0
chrX	1745528	1747407	strRNA93	2351	-	1745528	1747407	0	1	1879	1879	0.0
chrUn_NW_021161850v1	757928	759248	strRNA90	328.36655817738	-	757928	759248	0	1	1320	1320	0.0
chr10	88989953	88990404	strRNA48	723.4372071227741	+	88989953	88990404	0	1	451	0	0.0
chr19	57967600	57968110	strRNA38	829.5997624703089	+	57967600	57968110	0	1	510	0	0.0
chr9	6651993	6652961	strRNA5	1201.1782945736434	+	6651993	6652961	0	1	968	0	0.0
chr3	1673566	1674806	strRNA58	1633.4895215500198	-	1673566	1674806	0	1	1240	0	0.0
chr4	23198215	23199389	strRNA81	1972.9770244821093	+	23198215	23199389	0	1	1174	0	0.0
chr12	127265685	127269346	strRNA47	2896.638091688408	-	127265685	127269346	0	1	3661	3661	0.0
chr6	147933750	147975931	strRNA79	2527.281168492436	-	147933750	147975931	0	2	294,1495	42181,1495	0.0,0.0
chrUn_NW_021161695v1	7516	10684	strRNA91	3989.5427586206897	-	7516	10684	0	1	3168	3168	0.0
