## Additional file 2 for "ortho2align: a sensitive approach for searching for orthologues of novel lncRNAs": insignificant.annotation.tsv

Query	Orthologs	Query_length	Orthologs_lengths	JI	OC
strRNA5	NotAnnotated	1190	0	0	0
strRNA5	NotAnnotated	2	0	0	0
strRNA5	NotAnnotated	166	0	0	0
strRNA5	NotAnnotated	18	0	0	0
strRNA85	NotAnnotated	83	0	0	0
strRNA85	NotAnnotated	1078	0	0	0
strRNA85	NotAnnotated	1	0	0	0
strRNA59	NotAnnotated	160	0	0	0
strRNA59	NotAnnotated	265	0	0	0
strRNA59	NotAnnotated	370	0	0	0
strRNA59	NotAnnotated	148	0	0	0
strRNA59	NotAnnotated	492	0	0	0
strRNA59	LOC116412121	74	27680	0.0026734104	1
strRNA59	LOC101732019	179	100796	0.0017758641	1
strRNA40	NotAnnotated	1279	0	0	0
strRNA40	NotAnnotated	837	0	0	0
strRNA40	NotAnnotated	185	0	0	0
strRNA40	NotAnnotated	20	0	0	0
strRNA40	pik3c2a	204	56609	0.0036036673	1
strRNA40	NotAnnotated	98	0	0	0
strRNA39	sox18	1347	354190	0.0038030436	1
strRNA6	NotAnnotated	738	0	0	0
strRNA6	etnk1	1287	29795	0.043195167	1
strRNA91	NotAnnotated	355	0	0	0
strRNA91	NotAnnotated	309	0	0	0
strRNA91	NotAnnotated	167	0	0	0
strRNA43	NotAnnotated	230	0	0	0
strRNA42	NotAnnotated	823	0	0	0
strRNA90	NotAnnotated	1790	0	0	0
strRNA63	NotAnnotated	566	0	0	0
