## Additional file 2 for "ortho2align: a sensitive approach for searching for orthologues of novel lncRNAs": unaligned.annotation.tsv

Query	Orthologs	Query_length	Orthologs_lengths	JI	OC
strRNA24	NotAnnotated	450	0	0	0
strRNA24	NotAnnotated	1440	0	0	0
strRNA24	inppl1	293	49600	0.0059072581	1
strRNA34	timm10b	2412	17285	0.1182582	0.86359867
strRNA34	LOC100487855	2090	19451	0.10744949	1
strRNA34	NotAnnotated	76	0	0	0
strRNA3	NotAnnotated	19	0	0	0
strRNA3	NotAnnotated	1263	0	0	0
strRNA31	arhgap39	169	71069	0.0023779707	1
strRNA32	NotAnnotated	131	0	0	0
strRNA28	NotAnnotated	993	0	0	0
strRNA73	NotAnnotated	358	0	0	0
strRNA44	LOC100216185	231	19644	0.011759316	1
