## Additional file 2 for "ortho2align: a sensitive approach for searching for orthologues of novel lncRNAs": bestSignificant.query_orthologs.tsv

chr16	86587917	86588458	strRNA35	91.40182648401827	+	86587917	86588458	0	1	541	0	0.0
chr21	8468683	8470518	PNCTR	904	+	8468683	8470518	0	8	216,155,166,208,116,169,101,151	0,220,379,546,851,1085,1456,1684	0.0,0.0,0.0,0.0,4.230936588732624e-13,0.0,0.0,0.0
chr20	61947591	61947659	strRNA56	38	-	61947591	61947659	0	1	68	0	1.8770720916494454e-07
chr12	108773351	108773777	strRNA29	107	-	108773351	108773777	0	1	426	0	0.0
