## Additional file 2 for "ortho2align: a sensitive approach for searching for orthologues of novel lncRNAs": bestSignificant.subject_orthologs.tsv

chr5	163688150	163688734	strRNA35	91.40182648401827	+	163688150	163688734	0	1	584	0	0.0
chr10	17324509	17334784	PNCTR	904	+	17324509	17334784	0	8	216,155,166,208,119,169,100,151	0,825,1090,1415,2749,4553,6192,10124	0.0,0.0,0.0,0.0,4.230936588732624e-13,0.0,0.0,0.0
chr5	153793824	153793891	strRNA56	38	-	153793824	153793891	0	1	67	67	1.8770720916494454e-07
chr4	119403002	119403442	strRNA29	107	+	119403002	119403442	0	1	440	440	0.0
