## Additional file 3 for "ortho2align: a sensitive approach for searching for orthologues of novel lncRNAs": HumanToChicken.ortho.tsv

Human	Chicken
blastnMouse.CUFF.110475	blastnMouse.CUFF.110475
blastnChicken.Locus_98868	Locus_98868
ENSG00000236986	blastnHuman.ENSG00000236986
blastnPan.CUFF.146072	blastnMouse.ENSMUSG00000085631
ENSG00000229941	blastnMacaque.Locus_288372
Locus_159237	blastnHuman.Locus_159237
blastnChicken.CUFF.154662	CUFF.154662
Locus_77078	blastnMacaque.Locus_447756
ENSG00000228127	blastnHuman.ENSG00000228127
blastnChicken.CUFF.212354	CUFF.212354
blastnPlatypus.Locus_157025	blastnPlatypus.Locus_157025
blastnPlatypus.Locus_164498	blastnPlatypus.Locus_164498
ENSG00000248417	blastnHuman.ENSG00000248417
blastnOrangutan.Locus_218959	blastnMacaque.Locus_428691
blastnMouse.Locus_65926	blastnMouse.Locus_65926
blastnOpossum.Locus_420157	blastnOpossum.Locus_420157
ENSG00000240990	blastnHuman.ENSG00000240990
ENSG00000231748	blastnHuman.ENSG00000231748
blastnMouse.ENSMUSG00000089849	blastnMouse.ENSMUSG00000089849
blastnOpossum.Locus_228639	blastnOpossum.Locus_228639
ENSG00000249483	blastnMouse.ENSMUSG00000085935
blastnMouse.ENSMUSG00000091106	blastnMouse.ENSMUSG00000091106
blastnMacaque.Locus_62213	blastnMacaque.Locus_62213
ENSG00000256560	blastnHuman.ENSG00000256560
blastnGorilla.Locus_292436	blastnGorilla.Locus_291873
ENSG00000253236	blastnGorilla.Locus_226453
blastnChicken.Locus_50102	Locus_50102
ENSG00000249306	blastnHuman.ENSG00000249306
blastnXenopus.Locus_167764	blastnXenopus.Locus_167764
blastnOpossum.Locus_33723	blastnOpossum.Locus_33723
blastnMouse.Locus_87099	blastnMouse.Locus_87099
blastnPan.Locus_105216	blastnPan.Locus_105216
ENSG00000250620	blastnHuman.ENSG00000250620
blastnMacaque.Locus_221455	blastnMacaque.Locus_221455
ENSG00000235269	blastnMacaque.Locus_428877
Locus_126745	blastnHuman.Locus_126745
blastnChicken.CUFF.65566	CUFF.65566
ENSG00000254942	blastnHuman.ENSG00000254942
ENSG00000245522	blastnMacaque.Locus_245308
ENSG00000228082	blastnPan.Locus_105863
blastnMouse.Locus_12810	blastnMouse.Locus_12810
blastnMouse.Locus_34954	blastnMouse.Locus_34954
blastnMouse.Locus_87447	blastnMouse.Locus_87447
blastnMouse.Locus_92890	blastnMouse.Locus_92890
ENSG00000250930	blastnPan.Locus_160130
blastnMouse.ENSMUSG00000087540	blastnMouse.ENSMUSG00000087540
ENSG00000231703	blastnHuman.ENSG00000231703
blastnMouse.Locus_52928	blastnMouse.Locus_52928
blastnMouse.Locus_110698	blastnMouse.Locus_110698
blastnPlatypus.Locus_99452	blastnPlatypus.Locus_99452
Locus_192772	blastnHuman.Locus_192772
blastnPlatypus.Locus_20499	blastnPlatypus.Locus_20499
blastnGorilla.Locus_293719	Locus_63811
blastnChicken.Locus_128084	Locus_128084
blastnMouse.Locus_67195	blastnMouse.Locus_67195
ENSG00000236528	blastnHuman.ENSG00000236528
blastnPan.CUFF.126475	blastnPan.CUFF.126475
ENSG00000238221	blastnHuman.ENSG00000238221
blastnPlatypus.Locus_11353	blastnPlatypus.Locus_11353
ENSG00000244186	blastnHuman.ENSG00000244186
blastnMouse.ENSMUSG00000086308	Locus_127455
Locus_126885	blastnPan.Locus_60755
blastnMouse.Locus_52500	blastnMouse.Locus_52500
blastnPlatypus.Locus_38723	blastnPlatypus.Locus_38723
ENSG00000244055	blastnHuman.ENSG00000244055
ENSG00000232590	blastnHuman.ENSG00000232590
blastnOpossum.Locus_121849	blastnOpossum.Locus_121849
blastnPlatypus.Locus_20417	blastnPlatypus.Locus_20417
blastnChicken.Locus_110303	Locus_110303
ENSG00000253681	blastnHuman.ENSG00000253681
ENSG00000234483	blastnHuman.ENSG00000234483
blastnChicken.CUFF.37816	CUFF.37816
blastnMouse.Locus_99174	blastnMouse.Locus_99174
blastnMouse.ENSMUSG00000087225	blastnMouse.ENSMUSG00000087225
blastnChicken.Locus_97741	Locus_97741
XLOC_001718	CUFF.12381
blastnPan.Locus_159368	blastnPan.Locus_159368
ENSG00000246084	blastnHuman.ENSG00000246084
ENSG00000226263	blastnHuman.ENSG00000226263
ENSG00000233891	blastnHuman.ENSG00000233891
blastnChicken.Locus_127029	Locus_127029
blastnOpossum.Locus_318500	blastnOpossum.Locus_318500
blastnOpossum.Locus_190765	blastnOpossum.Locus_190765
blastnMouse.ENSMUSG00000090886	blastnMouse.ENSMUSG00000090886
ENSG00000256802	blastnPan.Locus_146155
ENSG00000233590	blastnHuman.ENSG00000233590
ENSG00000244502	blastnMacaque.Locus_101328
blastnMouse.Locus_61116	blastnMouse.Locus_61116
Locus_158544	blastnPan.Locus_117765
blastnPan.Locus_145959	blastnPan.Locus_145959
ENSG00000251260	blastnHuman.ENSG00000251260
blastnOpossum.Locus_92598	blastnOpossum.Locus_92598
ENSG00000248555	blastnHuman.ENSG00000248555
ENSG00000236457	blastnHuman.ENSG00000236457
blastnMouse.Locus_59955	blastnMouse.Locus_59955
ENSG00000226856	blastnHuman.ENSG00000226856
ENSG00000235837	blastnHuman.ENSG00000235837
blastnOpossum.Locus_316659	blastnOpossum.Locus_316659
Locus_119906	blastnOrangutan.Locus_60056
blastnMacaque.Locus_289498	blastnMacaque.Locus_289498
blastnMouse.Locus_40585	blastnMouse.Locus_40585
blastnMouse.Locus_2956	blastnMouse.Locus_2956
blastnChicken.Locus_4937	Locus_4937
blastnMouse.Locus_41155	Locus_127815
blastnOpossum.Locus_87683	blastnOpossum.Locus_87683
ENSG00000225233	blastnHuman.ENSG00000225233
blastnGorilla.Locus_391274	blastnGorilla.Locus_391274
ENSG00000225420	blastnHuman.ENSG00000225420
ENSG00000253553	blastnHuman.ENSG00000253553
blastnMacaque.Locus_221453	blastnMacaque.Locus_221453
ENSG00000249102	blastnHuman.ENSG00000249102
blastnMacaque.Locus_372466	blastnMacaque.Locus_372466
blastnChicken.Locus_28537	Locus_28537
blastnGorilla.CUFF.217954	blastnGorilla.CUFF.217954
blastnMouse.ENSMUSG00000078909	blastnMouse.ENSMUSG00000078909
blastnMouse.ENSMUSG00000084862	blastnMouse.ENSMUSG00000084862
blastnMouse.Locus_105371	blastnMouse.Locus_105371
blastnChicken.Locus_4984	Locus_4984
CUFF.442353	blastnPan.CUFF.444437
ENSG00000254010	blastnHuman.ENSG00000254010
blastnOpossum.Locus_321607	blastnOpossum.Locus_321607
blastnPlatypus.Locus_11323	blastnPlatypus.Locus_11323
blastnPlatypus.Locus_31102	blastnPlatypus.Locus_31102
blastnOpossum.Locus_320695	blastnOpossum.Locus_320695
blastnMouse.ENSMUSG00000085461	blastnMouse.ENSMUSG00000085461
ENSG00000225408	blastnGorilla.Locus_338565
ENSG00000235335	blastnHuman.ENSG00000235335
blastnOpossum.Locus_122094	blastnPlatypus.Locus_164202
ENSG00000248429	blastnHuman.ENSG00000248429
blastnMouse.CUFF.200244	blastnMouse.CUFF.200244
ENSG00000253837	blastnHuman.ENSG00000253837
blastnPlatypus.Locus_190502	blastnPlatypus.Locus_190502
blastnXenopus.Locus_148221	blastnXenopus.Locus_148221
ENSG00000254041	blastnHuman.ENSG00000254041
blastnMouse.ENSMUSG00000086843	blastnOpossum.Locus_230878
ENSG00000250467	blastnHuman.ENSG00000250467
ENSG00000246820	blastnHuman.ENSG00000246820
blastnPlatypus.Locus_57031	Locus_19866
ENSG00000233854	blastnHuman.ENSG00000233854
blastnMouse.Locus_111069	blastnMouse.Locus_111069
blastnMouse.ENSMUSG00000085268	Locus_118836
blastnMouse.ENSMUSG00000085870	blastnMouse.ENSMUSG00000085870
blastnMouse.ENSMUSG00000034764	blastnMouse.ENSMUSG00000034764
ENSG00000232821	blastnHuman.ENSG00000232821
ENSG00000253924	blastnOpossum.CUFF.47314
ENSG00000251556	blastnGorilla.Locus_226151
blastnChicken.Locus_21855	Locus_21855
blastnChicken.Locus_5337	Locus_5337
ENSG00000235563	blastnHuman.ENSG00000235563
blastnMouse.ENSMUSG00000086044	blastnMouse.ENSMUSG00000086044
blastnGorilla.Locus_258073	blastnGorilla.Locus_258073
blastnXenopus.Locus_93030	blastnXenopus.Locus_93030
blastnPan.Locus_72803	blastnPan.Locus_72803
ENSG00000230922	blastnHuman.ENSG00000230922
blastnMouse.CUFF.232381	blastnMouse.CUFF.232381
ENSG00000228086	blastnHuman.ENSG00000228086
blastnChicken.CUFF.63862	CUFF.63862
blastnChicken.CUFF.158005	CUFF.158005
blastnChicken.Locus_117243	Locus_117243
blastnOpossum.Locus_320776	blastnOpossum.Locus_320776
blastnMouse.Locus_46669	blastnMouse.Locus_46669
ENSG00000246250	blastnHuman.ENSG00000246250
ENSG00000249479	blastnPan.Locus_159480
ENSG00000223764	blastnMacaque.Locus_191860
ENSG00000228506	blastnPan.Locus_105869
blastnOpossum.Locus_88478	blastnOpossum.Locus_88478
blastnMouse.ENSMUSG00000085995	blastnMouse.ENSMUSG00000085995
blastnGorilla.Locus_239762	blastnGorilla.Locus_239762
CUFF.205682	blastnHuman.CUFF.205682
ENSG00000242385	Locus_49804
blastnMouse.ENSMUSG00000086312	blastnMouse.ENSMUSG00000086312
blastnMacaque.CUFF.283664	blastnMacaque.CUFF.283664
ENSG00000231266	blastnHuman.ENSG00000231266
blastnOpossum.Locus_89749	blastnOpossum.Locus_89749
blastnOpossum.Locus_88463	blastnOpossum.Locus_88463
blastnMouse.CUFF.73197	blastnMouse.CUFF.73197
blastnMouse.Locus_92483	blastnMouse.Locus_92483
ENSG00000251321	blastnHuman.ENSG00000251321
blastnGorilla.Locus_371599	blastnGorilla.Locus_371599
blastnMouse.Locus_99195	blastnMouse.Locus_99195
Locus_23846	blastnHuman.Locus_23846
blastnMouse.Locus_82502	blastnMouse.Locus_82502
ENSG00000241295	blastnHuman.ENSG00000241295
blastnMouse.Locus_3279	blastnMouse.Locus_3279
blastnOpossum.Locus_314731	blastnOpossum.Locus_314731
Locus_76848	blastnHuman.Locus_76848
blastnPlatypus.Locus_173478	blastnPlatypus.Locus_173478
ENSG00000251216	blastnHuman.ENSG00000251216
ENSG00000236276	blastnHuman.ENSG00000236276
blastnOpossum.Locus_89158	blastnOpossum.Locus_89158
blastnGorilla.Locus_196861	blastnGorilla.Locus_196861
ENSG00000225461	blastnHuman.ENSG00000225461
ENSG00000255740	blastnHuman.ENSG00000255740
ENSG00000232586	blastnHuman.ENSG00000232586
ENSG00000253925	blastnHuman.ENSG00000253925
blastnOpossum.Locus_92066	Locus_18987
blastnOpossum.Locus_87178	blastnOpossum.Locus_87178
blastnMouse.Locus_40286	blastnMouse.Locus_40286
ENSG00000234779	blastnOpossum.Locus_32930
blastnMouse.Locus_47129	blastnMouse.Locus_47129
blastnPlatypus.Locus_141771	blastnPlatypus.Locus_141771
ENSG00000215023	blastnHuman.ENSG00000215023
blastnMouse.Locus_2839	blastnMouse.Locus_2839
ENSG00000256473	blastnHuman.ENSG00000256473
blastnMouse.Locus_80708	blastnMouse.Locus_80708
blastnOpossum.Locus_188482	blastnOpossum.Locus_188482
ENSG00000224406	blastnPlatypus.Locus_5911
ENSG00000253449	blastnHuman.ENSG00000253449
blastnChicken.Locus_117431	Locus_117431
blastnMacaque.Locus_396233	blastnGorilla.Locus_224967
blastnMouse.ENSMUSG00000087356	blastnMouse.ENSMUSG00000087356
CUFF.387978	blastnHuman.CUFF.387978
blastnPlatypus.Locus_33557	blastnPlatypus.Locus_33557
ENSG00000228630	blastnHuman.ENSG00000228630
blastnChicken.Locus_5224	Locus_5224
blastnMacaque.Locus_245922	blastnMouse.Locus_104728
ENSG00000223652	blastnHuman.ENSG00000223652
ENSG00000232675	blastnHuman.ENSG00000232675
blastnChicken.CUFF.29277	CUFF.29277
ENSG00000234070	blastnHuman.ENSG00000234070
blastnChicken.Locus_120886	Locus_120886
blastnOpossum.Locus_315204	blastnOpossum.Locus_315204
blastnPlatypus.Locus_20429	blastnPlatypus.Locus_20429
blastnMouse.Locus_71054	blastnMouse.Locus_71054
ENSG00000254340	blastnPan.Locus_46778
ENSG00000253167	blastnHuman.ENSG00000253167
ENSG00000226861	blastnHuman.ENSG00000226861
Locus_157887	blastnHuman.Locus_157887
ENSG00000248228	blastnHuman.ENSG00000248228
ENSG00000250033	blastnHuman.ENSG00000250033
blastnPlatypus.Locus_189838	blastnPlatypus.Locus_189838
blastnMacaque.Locus_243989	blastnMacaque.Locus_243989
blastnMacaque.Locus_371737	blastnMacaque.Locus_371737
blastnMouse.Locus_99583	Locus_21184
blastnChicken.CUFF.183917	CUFF.183917
ENSG00000224577	blastnGorilla.Locus_370076
ENSG00000223726	blastnHuman.ENSG00000223726
ENSG00000227403	blastnGorilla.Locus_370773
ENSG00000223365	blastnHuman.ENSG00000223365
CUFF.175691	blastnHuman.CUFF.175691
ENSG00000256321	blastnPan.CUFF.355992
blastnOpossum.Locus_190479	blastnOpossum.Locus_190479
blastnChicken.Locus_4872	Locus_4872
blastnMouse.Locus_86165	blastnMouse.Locus_86165
blastnChicken.Locus_52003	Locus_52003
blastnChicken.CUFF.11698	CUFF.11698
blastnPlatypus.Locus_178174	blastnPlatypus.Locus_178174
blastnChicken.Locus_118930	Locus_118930
blastnMouse.CUFF.140188	blastnMouse.CUFF.140188
blastnPlatypus.Locus_108895	blastnPlatypus.Locus_108895
blastnMouse.ENSMUSG00000085587	blastnPan.Locus_122173
ENSG00000234714	blastnHuman.ENSG00000234714
ENSG00000225790	blastnHuman.ENSG00000225790
blastnMouse.ENSMUSG00000056329	blastnMouse.ENSMUSG00000056329
ENSG00000248661	blastnHuman.ENSG00000248661
blastnPlatypus.Locus_60547	blastnPlatypus.Locus_60547
ENSG00000226266	blastnGorilla.Locus_371786
ENSG00000253205	blastnHuman.ENSG00000253205
ENSG00000233607	blastnHuman.ENSG00000233607
blastnPlatypus.Locus_173465	blastnPlatypus.Locus_173465
ENSG00000253403	blastnHuman.ENSG00000253403
blastnPlatypus.Locus_26269	blastnPlatypus.Locus_26269
blastnMacaque.Locus_115121	blastnMacaque.Locus_115121
blastnPlatypus.Locus_177757	blastnPlatypus.Locus_177757
blastnChicken.Locus_128034	Locus_128034
blastnMouse.Locus_111510	blastnMouse.Locus_111510
Locus_13263	blastnHuman.Locus_13263
ENSG00000227157	blastnMacaque.Locus_60961
blastnMouse.Locus_80771	blastnMouse.Locus_80771
ENSG00000226482	blastnHuman.ENSG00000226482
ENSG00000242686	blastnHuman.ENSG00000242686
ENSG00000242628	blastnHuman.ENSG00000242628
blastnPlatypus.Locus_164829	blastnPlatypus.Locus_164829
blastnMacaque.Locus_428380	blastnMacaque.Locus_428380
ENSG00000225084	blastnPan.Locus_25495
blastnMouse.ENSMUSG00000087400	blastnMouse.ENSMUSG00000087400
ENSG00000229846	blastnHuman.ENSG00000229846
ENSG00000233384	blastnPan.Locus_42364
blastnMouse.CUFF.1771	blastnMouse.CUFF.1771
Locus_17519	blastnMacaque.Locus_222012
blastnMouse.ENSMUSG00000085749	blastnMouse.ENSMUSG00000085749
blastnMouse.Locus_40443	blastnMouse.Locus_40443
H19X	H19X
blastnMacaque.Locus_426951	blastnMacaque.Locus_426951
blastnPlatypus.Locus_141459	blastnPlatypus.Locus_141459
ENSG00000228812	blastnHuman.ENSG00000228812
ENSG00000236605	blastnHuman.ENSG00000236605
blastnChicken.Locus_19395	Locus_19395
ENSG00000230316	blastnHuman.ENSG00000230316
blastnChicken.Locus_5341	Locus_5341
blastnGorilla.Locus_132423	blastnGorilla.Locus_132423
blastnXenopus.Locus_5188	blastnXenopus.Locus_5188
ENSG00000241202	blastnHuman.ENSG00000241202
ENSG00000225216	blastnHuman.ENSG00000225216
ENSG00000229400	blastnHuman.ENSG00000229400
blastnMouse.ENSMUSG00000092061	blastnMouse.ENSMUSG00000092061
ENSG00000230967	blastnHuman.ENSG00000230967
blastnChicken.Locus_99104	Locus_99104
ENSG00000249618	blastnHuman.ENSG00000249618
blastnGorilla.Locus_370569	blastnMacaque.Locus_288589
ENSG00000254584	blastnHuman.ENSG00000254584
ENSG00000254129	blastnHuman.ENSG00000254129
ENSG00000223528	Locus_88361
blastnGorilla.Locus_441654	blastnMacaque.Locus_475317
blastnOpossum.Locus_232043	blastnOpossum.Locus_232043
blastnPlatypus.Locus_46113	blastnPlatypus.Locus_46113
ENSG00000233825	blastnHuman.ENSG00000233825
blastnOpossum.Locus_315503	blastnOpossum.Locus_315503
blastnMouse.Locus_46374	blastnMouse.Locus_46374
ENSG00000231815	blastnHuman.ENSG00000231815
ENSG00000253100	blastnHuman.ENSG00000253100
blastnPan.Locus_146299	blastnPan.Locus_146299
Locus_193234	blastnHuman.Locus_193234
blastnMouse.ENSMUSG00000086801	blastnMouse.ENSMUSG00000086801
blastnGorilla.Locus_58945	blastnGorilla.Locus_58945
blastnMouse.ENSMUSG00000085430	blastnMouse.ENSMUSG00000085430
Locus_125921	blastnHuman.Locus_125921
blastnPan.CUFF.383092	blastnPan.CUFF.383092
blastnPlatypus.Locus_173191	blastnPlatypus.Locus_173191
blastnMouse.ENSMUSG00000086663	blastnMouse.ENSMUSG00000086663
blastnGorilla.Locus_257677	blastnMacaque.Locus_429421
blastnOpossum.Locus_315124	blastnOpossum.Locus_315124
ENSG00000230442	blastnPan.Locus_17597
ENSG00000251543	blastnHuman.ENSG00000251543
blastnChicken.Locus_19847	Locus_19847
blastnPlatypus.Locus_171686	blastnPlatypus.Locus_171686
ENSG00000224235	blastnHuman.ENSG00000224235
ENSG00000240973	blastnHuman.ENSG00000240973
blastnOpossum.Locus_316194	blastnOpossum.Locus_316194
blastnMacaque.Locus_312398	blastnMacaque.Locus_312398
ENSG00000232688	blastnPan.CUFF.238341
blastnOpossum.Locus_391423	blastnOpossum.Locus_391423
ENSG00000247019	blastnHuman.ENSG00000247019
blastnMouse.ENSMUSG00000086460	Locus_84218
blastnMouse.ENSMUSG00000085801	blastnMouse.ENSMUSG00000085801
ENSG00000237819	blastnHuman.ENSG00000237819
Locus_102207	Locus_97850
Locus_69905	blastnGorilla.Locus_257995
blastnChicken.CUFF.226595	CUFF.226595
blastnPan.Locus_105648	blastnMouse.Locus_66988
blastnMouse.Locus_3255	blastnMouse.Locus_3255
ENSG00000249491	blastnHuman.ENSG00000249491
ENSG00000237233	blastnHuman.ENSG00000237233
blastnMouse.ENSMUSG00000056445	blastnMouse.ENSMUSG00000056445
ENSG00000226087	blastnMacaque.Locus_61225
Locus_174894	blastnHuman.Locus_174894
Locus_127015	blastnHuman.Locus_127015
ENSG00000248962	blastnHuman.ENSG00000248962
blastnPlatypus.Locus_95838	blastnPlatypus.Locus_95838
blastnMouse.ENSMUSG00000085641	blastnMouse.ENSMUSG00000085641
XLOC_006016	CUFF.22265
ENSG00000226605	blastnHuman.ENSG00000226605
blastnPlatypus.Locus_193775	blastnPlatypus.Locus_193775
blastnPlatypus.Locus_14805	blastnPlatypus.Locus_14805
blastnOrangutan.Locus_217670	blastnOrangutan.Locus_217670
ENSG00000241313	blastnOrangutan.Locus_178788
ENSG00000235047	blastnHuman.ENSG00000235047
blastnMacaque.Locus_341809	blastnMacaque.Locus_341809
blastnPan.Locus_176535	blastnGorilla.Locus_225185
ENSG00000223662	blastnHuman.ENSG00000223662
blastnXenopus.Locus_81555	blastnXenopus.Locus_81555
blastnOrangutan.Locus_228058	blastnOrangutan.Locus_228058
ENSG00000237241	blastnMacaque.Locus_271866
blastnXenopus.Locus_194598	blastnXenopus.Locus_194598
blastnMouse.ENSMUSG00000084932	blastnOpossum.Locus_374471
ENSG00000253405	blastnHuman.ENSG00000253405
blastnGorilla.Locus_440088	blastnGorilla.Locus_440088
blastnMouse.Locus_111260	blastnMouse.Locus_111260
blastnOpossum.Locus_34725	blastnOpossum.Locus_34725
blastnPlatypus.Locus_108881	blastnPlatypus.Locus_108881
blastnOpossum.Locus_87550	blastnOpossum.Locus_87550
ENSG00000236678	Locus_49206
ENSG00000232310	blastnHuman.ENSG00000232310
blastnChicken.Locus_76786	Locus_76786
blastnMacaque.Locus_61967	blastnMacaque.Locus_61967
ENSG00000227128	blastnHuman.ENSG00000227128
blastnMouse.ENSMUSG00000085900	Locus_110035
blastnPlatypus.Locus_94636	blastnPlatypus.Locus_94636
ENSG00000249169	blastnHuman.ENSG00000249169
blastnPlatypus.Locus_189355	blastnPlatypus.Locus_189355
ENSG00000224817	blastnHuman.ENSG00000224817
blastnChicken.CUFF.7323	CUFF.7323
blastnMouse.CUFF.122810	blastnMouse.CUFF.122810
ENSG00000235939	blastnPan.Locus_88117
ENSG00000242012	blastnHuman.ENSG00000242012
blastnGorilla.Locus_133559	blastnMacaque.Locus_102258
ENSG00000254933	blastnHuman.ENSG00000254933
ENSG00000246777	blastnMacaque.Locus_209238
blastnGorilla.CUFF.184741	blastnGorilla.CUFF.184741
blastnPan.Locus_17995	blastnPan.Locus_17995
blastnPlatypus.Locus_189230	blastnPlatypus.Locus_189230
ENSG00000234979	blastnPan.Locus_86323
blastnMouse.Locus_80812	blastnMouse.Locus_80812
ENSG00000227610	blastnHuman.ENSG00000227610
Locus_146028	blastnHuman.Locus_146028
ENSG00000231689	blastnGorilla.Locus_371612
ENSG00000224721	blastnHuman.ENSG00000224721
ENSG00000248245	blastnGorilla.Locus_224886
blastnPan.CUFF.36590	blastnPan.CUFF.36590
blastnPlatypus.CUFF.164066	blastnPlatypus.CUFF.164066
blastnOpossum.Locus_120252	Locus_48875
ENSG00000248338	blastnHuman.ENSG00000248338
blastnMacaque.Locus_222230	blastnMacaque.Locus_222230
blastnGorilla.Locus_440139	blastnGorilla.Locus_440139
blastnChicken.Locus_28188	Locus_28188
blastnPlatypus.Locus_189454	blastnPlatypus.Locus_189454
blastnXenopus.Locus_170914	blastnXenopus.Locus_170914
ENSG00000253872	blastnMacaque.Locus_18231
ENSG00000233847	blastnMacaque.Locus_312722
blastnXenopus.Locus_20206	blastnXenopus.Locus_20206
blastnOpossum.Locus_315064	blastnOpossum.Locus_315064
blastnMouse.ENSMUSG00000086648	Locus_77298
blastnChicken.Locus_104923	Locus_104923
ENSG00000237286	blastnHuman.ENSG00000237286
ENSG00000249231	blastnHuman.ENSG00000249231
blastnMouse.Locus_80395	blastnMouse.Locus_80395
ENSG00000253722	blastnHuman.ENSG00000253722
blastnOpossum.Locus_186980	blastnOpossum.Locus_186980
blastnOpossum.Locus_231001	blastnOpossum.Locus_231001
ENSG00000231295	blastnMacaque.Locus_372993
CUFF.140136	blastnHuman.CUFF.140136
XLOC_009303	blastnHuman.XLOC_009303
blastnPlatypus.Locus_31004	blastnPlatypus.Locus_31004
blastnMouse.ENSMUSG00000091082	blastnMouse.ENSMUSG00000091082
blastnMacaque.Locus_272789	Locus_87799
blastnChicken.Locus_19205	Locus_19205
ENSG00000250692	Locus_83889
blastnPlatypus.Locus_165074	blastnPlatypus.Locus_165074
blastnMouse.CUFF.24449	blastnMouse.CUFF.24449
ENSG00000230223	Locus_50476
blastnMacaque.Locus_271932	blastnMacaque.Locus_271932
ENSG00000248859	blastnMacaque.Locus_313150
ENSG00000224152	blastnPan.Locus_7554
blastnChicken.Locus_120962	Locus_120962
blastnMouse.ENSMUSG00000086930	blastnMouse.ENSMUSG00000086930
blastnChicken.Locus_110455	Locus_110455
Locus_131269	blastnHuman.Locus_131269
ENSG00000229242	blastnHuman.ENSG00000229242
ENSG00000254446	blastnPlatypus.Locus_68630
blastnGorilla.CUFF.88973	blastnGorilla.CUFF.88973
Locus_167284	blastnMacaque.Locus_140223
ENSG00000231758	blastnHuman.ENSG00000231758
blastnChicken.Locus_28052	Locus_28052
ENSG00000235033	blastnHuman.ENSG00000235033
blastnChicken.Locus_51980	Locus_51980
blastnXenopus.Locus_192362	blastnXenopus.Locus_192362
blastnMouse.CUFF.209072	blastnMouse.CUFF.209072
ENSG00000236154	blastnHuman.ENSG00000236154
blastnOpossum.Locus_192324	blastnOpossum.Locus_192324
blastnPlatypus.Locus_66560	blastnPlatypus.Locus_66560
ENSG00000233082	blastnHuman.ENSG00000233082
ENSG00000222030	blastnHuman.ENSG00000222030
blastnPlatypus.Locus_7079	blastnPlatypus.Locus_7079
blastnChicken.Locus_76960	Locus_76960
Locus_126893	blastnMouse.ENSMUSG00000087700
ENSG00000227485	blastnHuman.ENSG00000227485
ENSG00000242816	blastnHuman.ENSG00000242816
ENSG00000232139	blastnHuman.ENSG00000232139
ENSG00000229066	blastnHuman.ENSG00000229066
blastnMouse.Locus_104774	blastnMouse.Locus_104774
ENSG00000249906	blastnHuman.ENSG00000249906
blastnPlatypus.Locus_96065	blastnPlatypus.Locus_96065
ENSG00000227136	blastnHuman.ENSG00000227136
blastnMouse.Locus_104838	blastnMouse.Locus_104838
ENSG00000237990	blastnPlatypus.Locus_179487
blastnMouse.ENSMUSG00000087657	blastnMouse.ENSMUSG00000087657
blastnMouse.Locus_36050	blastnMouse.Locus_36050
ENSG00000255323	blastnHuman.ENSG00000255323
blastnPlatypus.Locus_174623	blastnPlatypus.Locus_174623
blastnChicken.Locus_73204	Locus_73204
blastnGorilla.Locus_292077	blastnGorilla.Locus_292077
ENSG00000227323	blastnHuman.ENSG00000227323
ENSG00000235724	blastnHuman.ENSG00000235724
ENSG00000232360	blastnMacaque.Locus_371180
blastnOpossum.Locus_187867	blastnOpossum.Locus_187867
ENSG00000245870	blastnHuman.ENSG00000245870
blastnMacaque.Locus_314586	blastnMacaque.Locus_314586
ENSG00000248694	blastnHuman.ENSG00000248694
ENSG00000234554	blastnGorilla.Locus_441293
blastnMouse.Locus_3327	blastnMouse.Locus_3327
blastnMouse.ENSMUSG00000090427	blastnMouse.ENSMUSG00000090427
CUFF.118125	Locus_48770
blastnChicken.Locus_99150	Locus_99150
ENSG00000224509	CUFF.96929
ENSG00000250348	blastnHuman.ENSG00000250348
ENSG00000253356	blastnXenopus.Locus_146951
blastnMouse.ENSMUSG00000073534	blastnMouse.ENSMUSG00000073534
blastnPan.CUFF.393993	blastnPan.CUFF.393993
ENSG00000256637	blastnHuman.ENSG00000256637
ENSG00000249203	blastnMacaque.Locus_314363
ENSG00000236109	blastnHuman.ENSG00000236109
ENSG00000232600	blastnPan.Locus_152184
blastnChicken.Locus_87401	Locus_87401
blastnPan.Locus_8477	blastnPan.Locus_8477
blastnPlatypus.Locus_20451	blastnPlatypus.Locus_20451
blastnPlatypus.Locus_100952	blastnPlatypus.Locus_100952
ENSG00000250761	blastnMacaque.Locus_313770
ENSG00000223911	blastnHuman.ENSG00000223911
blastnGorilla.Locus_178791	Locus_79894
blastnXenopus.Locus_14855	blastnXenopus.Locus_14855
blastnMouse.Locus_39995	blastnMouse.Locus_39995
blastnPlatypus.Locus_111728	blastnPlatypus.Locus_111728
blastnOpossum.Locus_419200	blastnOpossum.Locus_419200
blastnOpossum.Locus_315464	blastnOpossum.Locus_315464
blastnChicken.CUFF.250908	CUFF.250908
blastnPlatypus.Locus_189761	blastnPlatypus.Locus_189761
blastnGorilla.Locus_257017	blastnGorilla.Locus_257017
ENSG00000225602	blastnHuman.ENSG00000225602
blastnOpossum.Locus_314578	blastnOpossum.Locus_314578
blastnMouse.Locus_45303	blastnMouse.Locus_45303
blastnOpossum.Locus_315173	blastnOpossum.Locus_315173
ENSG00000229621	blastnHuman.ENSG00000229621
blastnGorilla.Locus_225643	blastnGorilla.Locus_225643
blastnChicken.Locus_5635	Locus_5635
blastnMouse.ENSMUSG00000068680	blastnMouse.ENSMUSG00000068680
blastnChicken.Locus_50131	Locus_50131
ENSG00000237076	blastnGorilla.Locus_58100
blastnPan.CUFF.122476	blastnPan.CUFF.122476
ENSG00000254744	blastnGorilla.Locus_257411
blastnPlatypus.Locus_45234	blastnPlatypus.Locus_45234
ENSG00000233824	blastnHuman.ENSG00000233824
blastnPlatypus.Locus_173196	blastnPlatypus.Locus_173196
blastnOpossum.Locus_419528	blastnOpossum.Locus_419528
ENSG00000227912	blastnHuman.ENSG00000227912
blastnOpossum.Locus_33516	blastnOpossum.Locus_33516
blastnMacaque.Locus_475061	blastnMacaque.Locus_475061
blastnMouse.ENSMUSG00000085842	blastnMouse.ENSMUSG00000085842
blastnChicken.Locus_99673	Locus_99673
ENSG00000253744	blastnMouse.Locus_86766
blastnMacaque.Locus_40404	blastnMacaque.Locus_40404
blastnOpossum.Locus_377668	blastnOpossum.Locus_377668
blastnPan.Locus_60297	blastnPan.Locus_60297
blastnXenopus.Locus_144983	blastnXenopus.Locus_144983
ENSG00000248492	blastnHuman.ENSG00000248492
blastnMouse.ENSMUSG00000073759	blastnMouse.ENSMUSG00000073759
blastnPlatypus.Locus_31036	blastnPlatypus.Locus_31036
blastnMouse.ENSMUSG00000085923	blastnMouse.ENSMUSG00000085923
blastnMouse.ENSMUSG00000084837	blastnMouse.ENSMUSG00000084837
ENSG00000251649	blastnHuman.ENSG00000251649
ENSG00000237179	blastnHuman.ENSG00000237179
blastnChicken.Locus_20553	Locus_20553
ENSG00000232738	blastnGorilla.Locus_73267
blastnChicken.Locus_73374	Locus_73374
blastnMacaque.CUFF.42824	blastnMacaque.CUFF.42824
blastnPlatypus.Locus_135834	blastnPlatypus.Locus_135834
blastnGorilla.Locus_197040	blastnGorilla.Locus_197040
ENSG00000225106	blastnHuman.ENSG00000225106
ENSG00000248849	blastnMouse.ENSMUSG00000089946
blastnOpossum.Locus_377783	blastnOpossum.Locus_377783
ENSG00000248441	blastnPan.Locus_145903
blastnGorilla.Locus_195734	blastnGorilla.Locus_195734
ENSG00000226640	blastnHuman.ENSG00000226640
blastnMouse.ENSMUSG00000084810	blastnMouse.ENSMUSG00000084810
blastnOpossum.Locus_86724	blastnOpossum.Locus_86724
blastnOpossum.Locus_34584	blastnOpossum.Locus_34499
ENSG00000237013	blastnGorilla.Locus_196677
ENSG00000248890	blastnHuman.ENSG00000248890
ENSG00000227292	blastnMouse.Locus_27506
blastnMouse.ENSMUSG00000085089	blastnMouse.ENSMUSG00000085089
blastnOpossum.Locus_190612	blastnOpossum.Locus_190612
blastnOpossum.Locus_316862	blastnOpossum.Locus_316862
blastnMouse.ENSMUSG00000072566	Locus_87424
ENSG00000225865	blastnHuman.ENSG00000225865
ENSG00000227695	blastnHuman.ENSG00000227695
ENSG00000232597	blastnHuman.ENSG00000232597
blastnChicken.Locus_4840	Locus_4840
blastnOpossum.Locus_373628	blastnOpossum.Locus_373628
blastnMouse.Locus_67110	blastnOpossum.Locus_189366
ENSG00000249837	blastnHuman.ENSG00000249837
ENSG00000236546	blastnHuman.ENSG00000236546
blastnOpossum.Locus_374314	blastnOpossum.Locus_374314
ENSG00000224605	blastnHuman.ENSG00000224605
ENSG00000228592	blastnHuman.ENSG00000228592
blastnMouse.ENSMUSG00000091773	blastnMouse.ENSMUSG00000091773
blastnOpossum.Locus_421117	blastnOpossum.Locus_421117
blastnGorilla.Locus_18026	blastnGorilla.Locus_18026
ENSG00000237877	blastnHuman.ENSG00000237877
blastnMouse.Locus_92982	blastnMouse.Locus_92982
blastnOpossum.Locus_87951	blastnOpossum.Locus_87951
blastnGorilla.Locus_196806	blastnGorilla.Locus_196806
