## Additional file 3 for "ortho2align: a sensitive approach for searching for orthologues of novel lncRNAs": HumanToPlatypus.ortho.tsv

Human	Platypus
blastnMouse.CUFF.110475	blastnMouse.CUFF.110475
ENSG00000236986	blastnHuman.ENSG00000236986
blastnPan.CUFF.146072	blastnMouse.ENSMUSG00000085631
ENSG00000229941	blastnHuman.ENSG00000229941
blastnGorilla.Locus_59069	blastnMouse.ENSMUSG00000087627
blastnChicken.CUFF.154662	blastnChicken.CUFF.154662
Locus_77078	blastnHuman.Locus_77078
blastnPan.CUFF.383012	blastnPan.CUFF.383012
blastnMacaque.Locus_394545	blastnMacaque.Locus_394545
blastnGorilla.Locus_338717	blastnGorilla.Locus_338717
blastnMacaque.Locus_372710	blastnMacaque.Locus_372710
blastnChicken.CUFF.212354	blastnChicken.CUFF.212354
blastnPlatypus.Locus_157025	Locus_157025
Locus_125951	Locus_132061
ENSG00000256819	blastnHuman.ENSG00000256819
blastnOpossum.Locus_316419	blastnOpossum.Locus_316419
ENSG00000251187	blastnHuman.ENSG00000251187
blastnPlatypus.Locus_164498	Locus_164498
ENSG00000254230	blastnHuman.ENSG00000254230
blastnMouse.Locus_59766	blastnMouse.Locus_59766
ENSG00000254510	blastnMouse.Locus_75260
ENSG00000248417	blastnHuman.ENSG00000248417
blastnOrangutan.Locus_218959	blastnMacaque.Locus_428691
ENSG00000235635	blastnHuman.ENSG00000235635
blastnMouse.Locus_65926	blastnMouse.Locus_65926
ENSG00000254135	blastnHuman.ENSG00000254135
blastnOpossum.Locus_230393	blastnOpossum.Locus_230393
blastnOpossum.Locus_420157	blastnOpossum.Locus_420157
ENSG00000240990	blastnHuman.ENSG00000240990
blastnMouse.ENSMUSG00000087563	blastnMouse.ENSMUSG00000087563
blastnPlatypus.Locus_42723	Locus_42723
blastnMouse.ENSMUSG00000087615	blastnMouse.ENSMUSG00000087615
ENSG00000231748	blastnHuman.ENSG00000231748
blastnPlatypus.Locus_150950	Locus_150950
ENSG00000229154	blastnPan.Locus_106111
blastnPlatypus.Locus_189051	Locus_189051
blastnMouse.ENSMUSG00000089849	blastnMouse.ENSMUSG00000089849
blastnOpossum.Locus_228639	blastnOpossum.Locus_228639
blastnGorilla.Locus_105605	blastnGorilla.Locus_105605
blastnMouse.ENSMUSG00000091106	blastnMouse.ENSMUSG00000091106
blastnMouse.ENSMUSG00000085848	blastnMouse.ENSMUSG00000085848
ENSG00000256560	blastnHuman.ENSG00000256560
blastnGorilla.Locus_292436	blastnGorilla.Locus_291873
blastnPlatypus.Locus_19926	Locus_19926
blastnChicken.Locus_50102	blastnChicken.Locus_50102
ENSG00000249306	blastnHuman.ENSG00000249306
blastnOpossum.CUFF.139615	blastnOpossum.CUFF.139615
blastnXenopus.Locus_167764	blastnXenopus.Locus_167764
blastnMacaque.Locus_20188	blastnMacaque.Locus_20188
blastnOpossum.Locus_33723	blastnOpossum.Locus_33723
ENSG00000254497	blastnHuman.ENSG00000254497
blastnMouse.Locus_87099	Locus_141533
blastnPan.Locus_105216	blastnPan.Locus_105216
blastnMouse.Locus_71586	blastnMouse.Locus_71586
Locus_126745	blastnHuman.Locus_126745
blastnChicken.CUFF.65566	blastnChicken.CUFF.65566
ENSG00000254942	blastnHuman.ENSG00000254942
blastnMacaque.Locus_40302	blastnMacaque.Locus_40302
ENSG00000245522	blastnMacaque.Locus_245308
ENSG00000228082	blastnPan.Locus_105863
blastnGorilla.Locus_339117	blastnGorilla.Locus_339117
blastnMouse.Locus_12810	blastnMouse.Locus_12810
blastnOpossum.Locus_87377	blastnOpossum.Locus_87377
blastnMacaque.Locus_429229	blastnMacaque.Locus_429229
blastnMouse.Locus_34954	blastnMouse.Locus_34954
blastnPlatypus.Locus_53678	Locus_53678
blastnMacaque.Locus_244567	Locus_132455
blastnMouse.Locus_87447	blastnMouse.Locus_87447
blastnMouse.Locus_92890	blastnMouse.Locus_92890
ENSG00000231187	blastnPan.Locus_72564
blastnMouse.ENSMUSG00000087540	blastnMouse.ENSMUSG00000087540
ENSG00000231703	blastnHuman.ENSG00000231703
ENSG00000232537	blastnHuman.ENSG00000232537
blastnMouse.Locus_52928	blastnMouse.Locus_52928
blastnOpossum.Locus_377555	blastnOpossum.Locus_377555
blastnMacaque.Locus_428071	blastnMacaque.Locus_428071
blastnPlatypus.Locus_99452	Locus_99452
blastnGorilla.Locus_149459	blastnGorilla.Locus_149459
blastnOpossum.Locus_314272	blastnOpossum.Locus_314272
Locus_192772	blastnHuman.Locus_192772
blastnPlatypus.Locus_20499	Locus_20499
Locus_158422	blastnMacaque.Locus_100049
blastnMacaque.Locus_394517	blastnMacaque.Locus_394517
blastnMacaque.Locus_246005	blastnMacaque.Locus_246005
blastnPlatypus.Locus_193364	Locus_193364
blastnOpossum.Locus_35378	blastnOpossum.Locus_35378
ENSG00000226438	blastnHuman.ENSG00000226438
blastnGorilla.Locus_293719	blastnMouse.ENSMUSG00000086769
blastnOpossum.Locus_35996	blastnOpossum.Locus_35996
blastnMouse.Locus_67195	blastnMouse.Locus_67195
blastnMacaque.Locus_274516	blastnMacaque.Locus_274516
blastnMouse.ENSMUSG00000086327	blastnMouse.ENSMUSG00000086327
ENSG00000236528	blastnHuman.ENSG00000236528
ENSG00000238221	blastnHuman.ENSG00000238221
blastnPlatypus.Locus_120844	Locus_120844
blastnPlatypus.Locus_11353	Locus_11353
ENSG00000237359	blastnHuman.ENSG00000237359
ENSG00000250362	blastnOrangutan.Locus_265325
blastnOpossum.Locus_316664	blastnOpossum.Locus_316664
Locus_184164	blastnHuman.Locus_184164
Locus_126885	blastnPan.Locus_60755
blastnMouse.Locus_52500	blastnMouse.Locus_52500
blastnPlatypus.Locus_38723	Locus_38723
ENSG00000232590	Locus_9184
blastnMouse.Locus_41379	blastnMouse.Locus_41379
ENSG00000224973	blastnHuman.ENSG00000224973
blastnOpossum.Locus_316900	blastnOpossum.Locus_316900
blastnOpossum.Locus_121849	blastnOpossum.Locus_121849
blastnPan.Locus_41055	blastnPan.Locus_41055
blastnPlatypus.Locus_20417	Locus_20417
blastnGorilla.Locus_73266	blastnGorilla.Locus_73266
blastnMacaque.Locus_116229	blastnMacaque.Locus_116229
ENSG00000253681	blastnHuman.ENSG00000253681
Locus_175295	blastnHuman.Locus_175295
blastnPan.Locus_160358	blastnPan.Locus_160358
blastnGorilla.Locus_294325	blastnMacaque.Locus_371537
blastnChicken.CUFF.37816	blastnChicken.CUFF.37816
ENSG00000237564	blastnHuman.ENSG00000237564
blastnMouse.ENSMUSG00000087225	blastnMouse.ENSMUSG00000087225
blastnPlatypus.Locus_154390	Locus_154390
blastnPlatypus.Locus_104708	Locus_104708
ENSG00000236208	blastnMouse.Locus_40448
XLOC_001718	blastnHuman.XLOC_001718
blastnPan.Locus_159368	blastnPan.Locus_159368
ENSG00000256008	blastnOrangutan.Locus_207359
ENSG00000241882	blastnHuman.ENSG00000241882
Locus_118031	blastnPan.Locus_39980
ENSG00000246084	blastnHuman.ENSG00000246084
ENSG00000224404	blastnHuman.ENSG00000224404
blastnMouse.Locus_14012	blastnMouse.Locus_14012
blastnOpossum.Locus_318500	blastnOpossum.Locus_318500
blastnOpossum.Locus_190765	blastnOpossum.Locus_190765
ENSG00000250218	blastnGorilla.Locus_132784
blastnMouse.ENSMUSG00000090886	blastnMouse.ENSMUSG00000090886
blastnPan.CUFF.367512	blastnPan.CUFF.367512
ENSG00000255357	blastnHuman.ENSG00000255357
ENSG00000233590	blastnHuman.ENSG00000233590
ENSG00000244502	blastnMacaque.Locus_101328
blastnMouse.Locus_61116	blastnMouse.Locus_61116
blastnMouse.CUFF.206740	blastnMouse.CUFF.206740
ENSG00000249519	blastnHuman.ENSG00000249519
Locus_158544	blastnHuman.Locus_158544
blastnPan.Locus_145959	blastnPan.Locus_145959
ENSG00000251260	blastnHuman.ENSG00000251260
ENSG00000248555	blastnHuman.ENSG00000248555
ENSG00000236457	blastnHuman.ENSG00000236457
blastnGorilla.Locus_239755	blastnGorilla.Locus_239755
blastnPan.Locus_7894	blastnGorilla.Locus_371476
blastnOpossum.Locus_120452	blastnOpossum.Locus_120452
blastnMouse.Locus_59955	blastnMouse.Locus_59955
ENSG00000235837	blastnHuman.ENSG00000235837
blastnMouse.CUFF.30666	blastnMouse.CUFF.30666
blastnOpossum.Locus_316659	blastnOpossum.Locus_316659
Locus_119906	blastnOrangutan.Locus_60056
blastnMacaque.Locus_289498	blastnMacaque.Locus_289498
blastnMouse.Locus_40585	blastnMouse.Locus_40585
ENSG00000223351	blastnHuman.ENSG00000223351
ENSG00000228271	blastnHuman.ENSG00000228271
blastnGorilla.Locus_17800	blastnGorilla.Locus_17800
blastnPlatypus.Locus_36896	Locus_36896
blastnMacaque.Locus_138923	blastnMacaque.Locus_138923
blastnMouse.ENSMUSG00000091841	blastnMouse.ENSMUSG00000091841
ENSG00000236193	blastnHuman.ENSG00000236193
ENSG00000235300	blastnHuman.ENSG00000235300
ENSG00000238277	blastnHuman.ENSG00000238277
blastnOpossum.Locus_87683	blastnOpossum.Locus_87683
ENSG00000225233	blastnHuman.ENSG00000225233
ENSG00000251396	blastnMacaque.Locus_19683
blastnGorilla.Locus_391274	blastnGorilla.Locus_391274
ENSG00000225420	blastnHuman.ENSG00000225420
blastnOpossum.Locus_231380	blastnOpossum.Locus_231380
blastnPlatypus.Locus_14857	Locus_14857
ENSG00000249102	blastnHuman.ENSG00000249102
blastnMacaque.Locus_372466	blastnMacaque.Locus_372466
ENSG00000244008	Locus_103346
blastnChicken.Locus_28537	blastnChicken.Locus_28537
blastnOpossum.Locus_35833	blastnOpossum.Locus_35833
blastnGorilla.CUFF.217954	blastnGorilla.CUFF.217954
blastnMouse.ENSMUSG00000053889	blastnOpossum.Locus_374038
blastnMouse.ENSMUSG00000078909	blastnMouse.ENSMUSG00000078909
ENSG00000249184	blastnGorilla.Locus_391750
blastnMouse.Locus_59606	blastnMouse.Locus_59606
Locus_193403	blastnGorilla.Locus_226050
XLOC_007184	blastnHuman.XLOC_007184
ENSG00000230536	blastnMacaque.Locus_139361
ENSG00000249453	blastnPan.Locus_159209
blastnMouse.ENSMUSG00000086970	Locus_99283
blastnMouse.Locus_105371	blastnMouse.Locus_105371
blastnOpossum.Locus_315409	blastnOpossum.Locus_315409
Locus_17811	blastnHuman.Locus_17811
blastnMacaque.Locus_341234	blastnMacaque.Locus_341234
blastnChicken.Locus_4984	blastnChicken.Locus_4984
ENSG00000254010	blastnHuman.ENSG00000254010
ENSG00000231061	blastnHuman.ENSG00000231061
blastnPlatypus.Locus_94097	Locus_94097
blastnOpossum.Locus_321607	blastnOpossum.Locus_321607
blastnMouse.Locus_86908	blastnMouse.Locus_86908
blastnPlatypus.Locus_11323	Locus_11323
blastnPlatypus.Locus_174598	Locus_174598
XLOC_010199	blastnHuman.XLOC_010199
blastnMouse.Locus_81450	blastnMouse.Locus_81450
blastnPlatypus.Locus_31102	Locus_31102
XLOC_012665	blastnHuman.XLOC_012665
blastnMouse.ENSMUSG00000087475	blastnMouse.ENSMUSG00000087475
blastnOpossum.Locus_320695	blastnOpossum.Locus_320695
blastnMouse.Locus_52164	blastnMouse.Locus_52164
blastnMacaque.Locus_244780	blastnMacaque.Locus_244780
blastnMouse.ENSMUSG00000085461	blastnMouse.ENSMUSG00000085461
ENSG00000225408	blastnGorilla.Locus_338565
XLOC_004615	blastnGorilla.Locus_225074
blastnMouse.Locus_60460	blastnMouse.Locus_60460
ENSG00000235335	Locus_111829
blastnOpossum.Locus_122094	Locus_164202
blastnMouse.CUFF.200244	blastnMouse.CUFF.200244
ENSG00000253837	blastnHuman.ENSG00000253837
blastnPlatypus.Locus_190502	Locus_190502
ENSG00000235533	blastnHuman.ENSG00000235533
Locus_147037	blastnMouse.ENSMUSG00000038408
Locus_70121	blastnHuman.Locus_70335
blastnXenopus.Locus_148221	Locus_41888
ENSG00000254041	blastnHuman.ENSG00000254041
ENSG00000238063	blastnHuman.ENSG00000238063
ENSG00000242593	blastnPan.Locus_16882
ENSG00000248708	blastnHuman.ENSG00000248708
ENSG00000250467	blastnHuman.ENSG00000250467
ENSG00000246820	blastnHuman.ENSG00000246820
blastnPlatypus.Locus_57031	Locus_57036
Locus_100399	blastnHuman.Locus_100399
ENSG00000233854	blastnHuman.ENSG00000233854
blastnMouse.Locus_111069	Locus_76821
blastnMouse.ENSMUSG00000085268	blastnHuman.XLOC_004166
ENSG00000227098	blastnHuman.ENSG00000227098
blastnMouse.Locus_40844	blastnMouse.Locus_40844
blastnMacaque.Locus_38850	blastnMacaque.Locus_38850
ENSG00000232821	blastnHuman.ENSG00000232821
blastnPlatypus.Locus_189729	Locus_189729
ENSG00000251556	blastnGorilla.Locus_226151
Locus_117888	blastnHuman.Locus_117888
blastnChicken.Locus_21855	blastnChicken.Locus_21855
blastnChicken.Locus_5337	blastnChicken.Locus_5337
blastnPlatypus.Locus_39467	Locus_39467
ENSG00000235563	blastnHuman.ENSG00000235563
blastnMouse.ENSMUSG00000086044	blastnMouse.ENSMUSG00000086044
blastnGorilla.Locus_258073	blastnGorilla.Locus_258073
ENSG00000227336	blastnHuman.ENSG00000227336
blastnXenopus.Locus_93030	blastnXenopus.Locus_93030
blastnPan.Locus_72803	blastnPan.Locus_72803
blastnPlatypus.Locus_137206	Locus_137206
ENSG00000230922	blastnHuman.ENSG00000230922
blastnMouse.CUFF.232381	blastnMouse.CUFF.232381
ENSG00000228086	blastnHuman.ENSG00000228086
blastnChicken.CUFF.63862	blastnChicken.CUFF.63862
blastnChicken.CUFF.158005	blastnChicken.CUFF.158005
blastnChicken.Locus_117243	blastnChicken.Locus_117243
Locus_23378	blastnHuman.Locus_23378
blastnPlatypus.Locus_7954	Locus_7954
ENSG00000246250	blastnHuman.ENSG00000246250
Locus_13074	blastnHuman.Locus_13074
ENSG00000249479	blastnPan.Locus_159480
ENSG00000223764	blastnHuman.ENSG00000223764
blastnGorilla.Locus_239762	blastnGorilla.Locus_239762
blastnMouse.Locus_105739	blastnMouse.Locus_105739
ENSG00000257061	blastnHuman.ENSG00000257061
blastnOrangutan.Locus_138800	blastnOrangutan.Locus_138800
ENSG00000250819	blastnHuman.ENSG00000250819
blastnMouse.Locus_59587	blastnMouse.Locus_59587
blastnMouse.ENSMUSG00000086312	blastnMouse.ENSMUSG00000086312
blastnMacaque.CUFF.283664	blastnMacaque.CUFF.283664
blastnMacaque.Locus_473688	blastnMacaque.Locus_473688
blastnMouse.Locus_111537	blastnMouse.Locus_111537
blastnMouse.ENSMUSG00000089745	Locus_163097
ENSG00000231266	blastnHuman.ENSG00000231266
ENSG00000230417	blastnHuman.ENSG00000230417
blastnOpossum.Locus_88463	blastnOpossum.Locus_88463
blastnMouse.CUFF.73197	blastnMouse.CUFF.73197
Locus_147188	blastnHuman.Locus_147188
Locus_118278	blastnHuman.Locus_118278
blastnMouse.Locus_92483	blastnMouse.Locus_92483
Locus_158644	blastnHuman.Locus_158644
blastnPlatypus.Locus_93826	Locus_93826
blastnPlatypus.Locus_143737	Locus_143737
blastnGorilla.Locus_371599	blastnGorilla.Locus_371599
blastnMouse.Locus_99195	blastnMouse.Locus_99195
ENSG00000256271	blastnHuman.ENSG00000256271
blastnMouse.Locus_104611	blastnMouse.Locus_104611
blastnOpossum.Locus_314731	blastnOpossum.Locus_314731
Locus_76848	blastnHuman.Locus_76848
blastnPlatypus.Locus_173478	Locus_173478
ENSG00000251216	blastnHuman.ENSG00000251216
ENSG00000236276	blastnHuman.ENSG00000236276
ENSG00000225461	Locus_60682
ENSG00000255740	blastnHuman.ENSG00000255740
ENSG00000232586	blastnHuman.ENSG00000232586
ENSG00000253925	blastnHuman.ENSG00000253925
blastnOpossum.Locus_92066	blastnOpossum.Locus_92066
blastnPan.CUFF.78773	blastnMouse.ENSMUSG00000066041
blastnOpossum.Locus_87178	Locus_177752
ENSG00000228137	blastnGorilla.Locus_318725
ENSG00000226488	blastnHuman.ENSG00000226488
blastnMouse.Locus_40286	blastnMouse.Locus_40286
ENSG00000234779	blastnPan.Locus_130058
blastnMouse.Locus_47129	blastnMouse.Locus_47129
blastnPlatypus.Locus_141771	Locus_141771
blastnMouse.Locus_2839	blastnMouse.Locus_2839
blastnMouse.ENSMUSG00000051295	blastnMouse.ENSMUSG00000051295
blastnMouse.Locus_80708	blastnMouse.Locus_80708
blastnOpossum.Locus_188482	blastnOpossum.Locus_188482
ENSG00000224406	Locus_5911
ENSG00000253449	blastnHuman.ENSG00000253449
blastnMacaque.Locus_473844	blastnMacaque.Locus_473844
blastnPlatypus.Locus_141503	Locus_141503
blastnOrangutan.CUFF.51923	blastnOrangutan.CUFF.51923
blastnMacaque.Locus_396233	blastnGorilla.Locus_224967
ENSG00000254024	blastnGorilla.Locus_18734
blastnPlatypus.Locus_179040	Locus_179040
blastnMouse.ENSMUSG00000087356	blastnMouse.ENSMUSG00000087356
CUFF.387978	blastnHuman.CUFF.387978
blastnPlatypus.Locus_33557	Locus_33557
ENSG00000228630	blastnHuman.ENSG00000228630
CUFF.68893	blastnPan.CUFF.154016
blastnMouse.Locus_3435	blastnMouse.Locus_3435
blastnPlatypus.Locus_150949	Locus_150949
blastnOpossum.Locus_121250	blastnOpossum.Locus_121250
ENSG00000232675	blastnHuman.ENSG00000232675
blastnChicken.CUFF.29277	blastnChicken.CUFF.29277
ENSG00000234070	blastnHuman.ENSG00000234070
blastnOpossum.Locus_315204	blastnOpossum.Locus_315204
blastnPlatypus.Locus_75532	Locus_75532
ENSG00000238007	blastnMouse.ENSMUSG00000055045
blastnPlatypus.Locus_20429	Locus_20429
blastnPlatypus.Locus_172	Locus_172
Locus_46987	blastnMacaque.Locus_244110
blastnMouse.Locus_46059	blastnMouse.Locus_46059
XLOC_007051	blastnHuman.XLOC_007051
blastnPlatypus.Locus_66388	Locus_66388
ENSG00000254340	blastnGorilla.Locus_18287
ENSG00000253167	blastnHuman.ENSG00000253167
blastnPlatypus.Locus_141928	Locus_141928
blastnMacaque.Locus_139090	blastnMacaque.Locus_139090
ENSG00000226861	blastnHuman.ENSG00000226861
Locus_157887	blastnHuman.Locus_157887
blastnMacaque.Locus_18670	blastnMacaque.Locus_18670
blastnOpossum.Locus_189939	blastnOpossum.Locus_189939
ENSG00000233351	blastnHuman.ENSG00000233351
blastnGorilla.Locus_132699	blastnGorilla.Locus_132699
ENSG00000248228	blastnHuman.ENSG00000248228
ENSG00000245482	blastnHuman.ENSG00000245482
ENSG00000224286	blastnHuman.ENSG00000224286
ENSG00000226903	blastnHuman.ENSG00000226903
blastnMouse.Locus_104099	blastnMouse.Locus_104099
blastnPlatypus.Locus_189838	Locus_189838
blastnMacaque.Locus_474148	blastnMacaque.Locus_474148
blastnMacaque.Locus_371737	blastnMacaque.Locus_371737
blastnMouse.Locus_99583	blastnMouse.Locus_99583
blastnPlatypus.Locus_88053	Locus_88053
blastnChicken.CUFF.183917	blastnChicken.CUFF.183917
ENSG00000224577	blastnGorilla.Locus_370076
blastnPlatypus.Locus_87633	Locus_87633
ENSG00000223726	blastnHuman.ENSG00000223726
ENSG00000227403	blastnGorilla.Locus_370773
blastnMacaque.Locus_100143	blastnMacaque.Locus_100143
ENSG00000223365	blastnHuman.ENSG00000223365
CUFF.175691	blastnHuman.CUFF.175691
ENSG00000256321	blastnPan.CUFF.355992
blastnMouse.Locus_92600	blastnMouse.Locus_92600
blastnOpossum.Locus_190479	blastnOpossum.Locus_190479
blastnChicken.Locus_4872	blastnChicken.Locus_4872
blastnMouse.Locus_86165	blastnMouse.Locus_86165
Locus_194322	blastnPan.Locus_177829
blastnPlatypus.Locus_178174	Locus_178174
blastnMouse.ENSMUSG00000086281	blastnMouse.ENSMUSG00000086281
ENSG00000249678	blastnPan.Locus_160335
blastnMouse.CUFF.140188	blastnMouse.CUFF.140188
blastnPlatypus.Locus_108895	Locus_108895
ENSG00000234714	blastnHuman.ENSG00000234714
blastnMouse.Locus_110819	blastnMouse.Locus_110819
Locus_158715	blastnHuman.Locus_158715
ENSG00000225062	blastnPan.Locus_7925
ENSG00000225790	blastnHuman.ENSG00000225790
blastnMouse.ENSMUSG00000056329	blastnMouse.ENSMUSG00000056329
ENSG00000248661	blastnHuman.ENSG00000248661
blastnPlatypus.Locus_60547	Locus_60547
ENSG00000226266	Locus_111577
ENSG00000234577	blastnHuman.ENSG00000234577
blastnOpossum.Locus_419339	blastnOpossum.Locus_419339
ENSG00000233607	blastnHuman.ENSG00000233607
blastnPlatypus.Locus_173465	Locus_173465
ENSG00000253403	blastnHuman.ENSG00000253403
blastnPlatypus.Locus_26269	Locus_26269
blastnMouse.Locus_46146	Locus_108851
blastnMacaque.Locus_429562	blastnMacaque.Locus_429562
blastnOpossum.Locus_121014	blastnOpossum.Locus_121014
blastnPlatypus.Locus_164165	Locus_164165
blastnMacaque.Locus_115121	blastnMacaque.Locus_115121
Locus_46898	blastnHuman.Locus_46898
blastnOpossum.Locus_418897	blastnOpossum.Locus_418897
blastnMouse.Locus_60746	blastnMouse.Locus_60746
blastnPlatypus.Locus_177757	Locus_177757
blastnChicken.Locus_128034	blastnChicken.Locus_128034
blastnMouse.Locus_111510	blastnMouse.Locus_111510
ENSG00000238033	blastnHuman.ENSG00000238033
Locus_13263	blastnHuman.Locus_13263
ENSG00000227157	blastnMacaque.Locus_60961
blastnMouse.Locus_80771	blastnMouse.Locus_80771
blastnMouse.Locus_112411	blastnMouse.Locus_112411
ENSG00000226482	blastnHuman.ENSG00000226482
Locus_167679	blastnHuman.Locus_167679
ENSG00000242686	blastnHuman.ENSG00000242686
ENSG00000242628	blastnHuman.ENSG00000242628
blastnPlatypus.Locus_164829	Locus_164829
blastnMacaque.Locus_428380	blastnMacaque.Locus_428380
ENSG00000225084	blastnPan.Locus_25495
blastnPlatypus.Locus_111307	Locus_111307
blastnMouse.ENSMUSG00000087400	blastnMouse.ENSMUSG00000087400
ENSG00000229846	blastnHuman.ENSG00000229846
ENSG00000233384	blastnPan.Locus_42364
blastnMouse.CUFF.1771	blastnMouse.CUFF.1771
blastnPan.CUFF.122464	blastnPan.CUFF.122464
ENSG00000226963	Locus_111712
ENSG00000251574	blastnHuman.ENSG00000251574
blastnPlatypus.Locus_45220	Locus_45220
blastnMouse.ENSMUSG00000085749	blastnMouse.ENSMUSG00000085749
blastnPlatypus.Locus_33701	Locus_33701
blastnMacaque.Locus_371124	blastnMacaque.Locus_371124
H19X	H19X
XLOC_005384	blastnHuman.XLOC_005384
blastnMacaque.Locus_426951	blastnMacaque.Locus_426951
blastnPlatypus.Locus_141459	Locus_141459
ENSG00000228812	blastnHuman.ENSG00000228812
blastnGorilla.Locus_293853	blastnGorilla.Locus_293853
ENSG00000236605	blastnHuman.ENSG00000236605
ENSG00000230532	blastnMacaque.Locus_395089
ENSG00000251170	blastnHuman.ENSG00000251170
blastnOrangutan.Locus_34993	blastnMouse.ENSMUSG00000090920
blastnOpossum.Locus_120875	blastnOpossum.Locus_120875
ENSG00000231606	blastnMacaque.Locus_191369
ENSG00000230316	blastnHuman.ENSG00000230316
Locus_167761	blastnPan.CUFF.340524
ENSG00000256249	blastnGorilla.Locus_415314
XLOC_001716	blastnHuman.XLOC_001716
blastnXenopus.Locus_5188	blastnXenopus.Locus_5188
ENSG00000241202	blastnHuman.ENSG00000241202
blastnMouse.ENSMUSG00000087626	Locus_178966
ENSG00000242925	blastnPan.Locus_115986
Locus_147253	Locus_94657
ENSG00000225427	blastnHuman.ENSG00000225427
Locus_166565	blastnHuman.Locus_166565
ENSG00000229400	blastnHuman.ENSG00000229400
blastnMouse.ENSMUSG00000092061	blastnMouse.ENSMUSG00000092061
ENSG00000230967	blastnHuman.ENSG00000230967
blastnMouse.Locus_112449	blastnMouse.Locus_112449
blastnChicken.Locus_99104	blastnChicken.Locus_99104
blastnMouse.Locus_74859	blastnMouse.Locus_74859
blastnGorilla.Locus_370569	blastnMacaque.Locus_288589
ENSG00000254129	blastnHuman.ENSG00000254129
blastnPlatypus.Locus_179033	Locus_179033
ENSG00000234703	blastnHuman.ENSG00000234703
blastnMacaque.Locus_191356	blastnMacaque.Locus_191356
ENSG00000223528	blastnGorilla.Locus_464951
blastnPan.Locus_94166	blastnPan.Locus_94166
blastnGorilla.Locus_441654	blastnGorilla.Locus_441654
blastnOpossum.Locus_187276	blastnOpossum.Locus_187276
blastnPlatypus.Locus_72710	Locus_72710
Locus_100397	blastnGorilla.Locus_371447
blastnPlatypus.Locus_174911	Locus_174911
blastnOpossum.Locus_232043	blastnOpossum.Locus_232043
blastnPlatypus.Locus_46113	Locus_46113
ENSG00000233825	Locus_30968
blastnPlatypus.Locus_189212	Locus_189212
blastnOpossum.Locus_315503	blastnOpossum.Locus_315503
blastnMacaque.Locus_187822	blastnMacaque.Locus_187822
blastnMouse.Locus_46374	Locus_105091
ENSG00000253100	blastnHuman.ENSG00000253100
blastnPan.Locus_146299	blastnPan.Locus_146299
Locus_193234	blastnHuman.Locus_193234
blastnMouse.ENSMUSG00000086801	blastnMouse.ENSMUSG00000086801
blastnMouse.CUFF.38109	blastnMouse.CUFF.38109
ENSG00000231150	blastnHuman.ENSG00000231150
blastnGorilla.Locus_58945	blastnGorilla.Locus_58945
blastnMouse.ENSMUSG00000085430	blastnMouse.ENSMUSG00000085430
Locus_125921	blastnHuman.Locus_125921
ENSG00000238266	blastnHuman.ENSG00000238266
blastnPan.CUFF.383092	blastnPan.CUFF.383092
Locus_102915	blastnHuman.Locus_102915
blastnMacaque.Locus_191260	blastnMacaque.Locus_191260
blastnPlatypus.Locus_173191	Locus_173191
blastnGorilla.Locus_257677	blastnMacaque.Locus_429421
blastnPan.Locus_153129	blastnMouse.ENSMUSG00000091467
blastnGorilla.Locus_225474	blastnGorilla.Locus_225474
ENSG00000254661	blastnHuman.ENSG00000254661
blastnPlatypus.Locus_171686	Locus_171686
ENSG00000224235	blastnMouse.Locus_98573
ENSG00000240973	blastnHuman.ENSG00000240973
blastnOpossum.Locus_316194	blastnOpossum.Locus_316194
blastnMacaque.Locus_312398	blastnMacaque.Locus_312398
ENSG00000253607	blastnHuman.ENSG00000253607
blastnMacaque.Locus_222205	blastnMacaque.Locus_222205
XLOC_006027	blastnGorilla.Locus_293410
blastnOpossum.Locus_391423	blastnOpossum.Locus_391423
blastnMouse.ENSMUSG00000086460	blastnMouse.ENSMUSG00000086460
blastnMouse.ENSMUSG00000085801	blastnMouse.ENSMUSG00000085801
ENSG00000249645	blastnGorilla.Locus_391480
blastnOpossum.Locus_89546	blastnOpossum.Locus_89546
Locus_102207	Locus_141826
blastnChicken.CUFF.226595	blastnChicken.CUFF.226595
blastnOpossum.Locus_372933	blastnOpossum.Locus_372933
blastnPan.Locus_105648	blastnMouse.Locus_66988
ENSG00000225243	blastnMacaque.Locus_191730
blastnMouse.Locus_3255	blastnMouse.Locus_3255
ENSG00000249491	blastnHuman.ENSG00000249491
blastnMouse.ENSMUSG00000056445	blastnMouse.ENSMUSG00000056445
blastnPlatypus.Locus_173337	Locus_173337
blastnPlatypus.Locus_156992	Locus_156992
blastnMacaque.Locus_450621	blastnMacaque.Locus_450621
ENSG00000248962	blastnHuman.ENSG00000248962
blastnPlatypus.Locus_95838	Locus_95838
XLOC_006016	Locus_178988
blastnMouse.ENSMUSG00000085405	blastnMouse.ENSMUSG00000085405
ENSG00000228951	Locus_138358
blastnOpossum.Locus_322548	blastnOpossum.Locus_322548
ENSG00000226605	blastnHuman.ENSG00000226605
blastnPlatypus.Locus_14805	Locus_14805
ENSG00000226819	blastnPan.Locus_93930
ENSG00000241313	blastnHuman.ENSG00000241313
blastnMacaque.Locus_341809	blastnMacaque.Locus_341809
XLOC_012047	blastnHuman.XLOC_012047
blastnPan.Locus_176535	blastnPan.Locus_176535
ENSG00000229350	blastnPan.Locus_40598
ENSG00000225102	blastnHuman.ENSG00000225102
blastnMouse.ENSMUSG00000087472	blastnMouse.ENSMUSG00000087472
ENSG00000223662	blastnHuman.ENSG00000223662
blastnXenopus.Locus_81555	blastnXenopus.Locus_81555
Locus_126657	Locus_31796
ENSG00000244926	blastnPan.Locus_82508
ENSG00000224957	blastnHuman.ENSG00000224957
ENSG00000236436	blastnHuman.ENSG00000236436
ENSG00000237241	blastnMacaque.Locus_271866
ENSG00000250938	blastnGorilla.Locus_392051
XLOC_008149	blastnMouse.ENSMUSG00000073274
ENSG00000245556	Locus_184150
ENSG00000242094	blastnHuman.ENSG00000242094
ENSG00000253405	blastnHuman.ENSG00000253405
ENSG00000232413	blastnHuman.ENSG00000232413
blastnGorilla.Locus_440088	blastnGorilla.Locus_440088
blastnMouse.Locus_111260	blastnMouse.Locus_111260
XLOC_003657	blastnHuman.XLOC_003657
blastnOpossum.Locus_34725	blastnOpossum.Locus_34725
blastnPlatypus.Locus_108881	Locus_108881
blastnOpossum.Locus_87550	blastnOpossum.Locus_87550
blastnGorilla.Locus_17627	blastnGorilla.Locus_17627
ENSG00000232310	blastnHuman.ENSG00000232310
ENSG00000227128	blastnHuman.ENSG00000227128
blastnMacaque.Locus_115416	blastnMacaque.Locus_115416
blastnMouse.ENSMUSG00000085900	blastnChicken.Locus_110035
blastnPlatypus.Locus_94636	Locus_94636
ENSG00000249169	blastnHuman.ENSG00000249169
blastnOpossum.Locus_318760	blastnOpossum.Locus_318760
ENSG00000256789	blastnHuman.ENSG00000256789
blastnPlatypus.Locus_189355	Locus_189355
ENSG00000226197	blastnGorilla.Locus_338001
ENSG00000224817	blastnHuman.ENSG00000224817
blastnChicken.CUFF.7323	blastnChicken.CUFF.7323
blastnMouse.CUFF.122810	blastnMouse.CUFF.122810
ENSG00000235939	blastnPan.Locus_88117
blastnMouse.Locus_26959	blastnMouse.Locus_26959
blastnPlatypus.Locus_179006	Locus_179006
ENSG00000242012	blastnHuman.ENSG00000242012
ENSG00000226741	blastnHuman.ENSG00000226741
Locus_120640	blastnHuman.Locus_120640
blastnGorilla.Locus_133559	blastnMacaque.Locus_102258
blastnGorilla.CUFF.184741	blastnGorilla.CUFF.184741
blastnPan.Locus_17995	blastnPan.Locus_17995
blastnPlatypus.CUFF.98654	CUFF.98654
ENSG00000236858	blastnHuman.ENSG00000236858
blastnOpossum.Locus_192907	blastnOpossum.Locus_192907
ENSG00000243018	blastnMacaque.Locus_371188
blastnPlatypus.Locus_189230	Locus_189230
ENSG00000236757	blastnMacaque.Locus_61934
ENSG00000235139	blastnHuman.ENSG00000235139
blastnPlatypus.Locus_159895	Locus_159895
blastnMouse.Locus_80812	blastnMouse.Locus_80812
ENSG00000227610	blastnHuman.ENSG00000227610
ENSG00000236502	blastnHuman.ENSG00000236502
ENSG00000231689	blastnHuman.ENSG00000231689
ENSG00000224721	blastnMacaque.Locus_429258
ENSG00000227528	blastnHuman.ENSG00000227528
XLOC_012683	blastnHuman.XLOC_012683
ENSG00000248245	blastnGorilla.Locus_224886
XLOC_002477	blastnHuman.XLOC_002477
blastnPan.CUFF.36590	blastnPan.CUFF.36590
blastnPlatypus.CUFF.164066	CUFF.164066
blastnOpossum.Locus_120252	blastnOpossum.Locus_120252
ENSG00000248338	blastnHuman.ENSG00000248338
ENSG00000232828	blastnHuman.ENSG00000232828
blastnMacaque.Locus_222230	blastnMacaque.Locus_222230
blastnGorilla.Locus_440139	blastnGorilla.Locus_440139
blastnChicken.Locus_28188	blastnChicken.Locus_28188
blastnPlatypus.Locus_100731	Locus_100731
blastnMacaque.Locus_21219	blastnMacaque.Locus_21219
blastnMacaque.Locus_192060	blastnMacaque.Locus_192060
blastnPlatypus.Locus_189454	Locus_189454
ENSG00000234306	blastnHuman.ENSG00000234306
blastnMouse.ENSMUSG00000086720	blastnMouse.ENSMUSG00000086720
blastnXenopus.Locus_20206	blastnXenopus.Locus_20206
blastnMouse.ENSMUSG00000086648	blastnMouse.ENSMUSG00000086648
blastnChicken.Locus_104923	blastnChicken.Locus_104923
ENSG00000237286	blastnHuman.ENSG00000237286
ENSG00000249231	blastnHuman.ENSG00000249231
blastnMouse.Locus_80395	blastnMouse.Locus_80395
ENSG00000253722	blastnHuman.ENSG00000253722
blastnOpossum.Locus_186980	blastnOpossum.Locus_186980
blastnOpossum.Locus_231001	blastnOpossum.Locus_231001
ENSG00000231295	blastnMacaque.Locus_372993
ENSG00000235237	blastnHuman.ENSG00000235237
blastnMacaque.Locus_221637	blastnMacaque.Locus_221637
ENSG00000228109	blastnGorilla.Locus_132740
ENSG00000249862	blastnHuman.ENSG00000249862
XLOC_009303	blastnHuman.XLOC_009303
blastnPlatypus.Locus_31004	Locus_31004
ENSG00000247828	Locus_141723
ENSG00000253181	blastnGorilla.Locus_18370
ENSG00000249772	blastnHuman.ENSG00000249772
blastnMouse.ENSMUSG00000091082	blastnMouse.ENSMUSG00000091082
ENSG00000227036	Locus_96066
blastnOpossum.Locus_377146	blastnOpossum.Locus_377146
blastnPlatypus.Locus_24779	Locus_24779
blastnMacaque.Locus_272789	blastnMacaque.Locus_272789
blastnChicken.Locus_19205	blastnChicken.Locus_19205
ENSG00000250692	blastnHuman.ENSG00000250692
blastnPlatypus.Locus_165074	Locus_165074
blastnMouse.CUFF.24449	blastnMouse.CUFF.24449
XLOC_008832	blastnHuman.XLOC_008832
blastnMouse.Locus_74309	blastnMouse.Locus_74309
ENSG00000230223	blastnHuman.ENSG00000230223
blastnMacaque.Locus_271932	blastnMacaque.Locus_271932
blastnMouse.ENSMUSG00000086930	blastnMouse.ENSMUSG00000086930
blastnChicken.Locus_110455	blastnChicken.Locus_110455
blastnMacaque.Locus_189082	blastnMacaque.Locus_189082
blastnMouse.Locus_21622	blastnMouse.Locus_21622
Locus_126142	blastnHuman.Locus_126142
Locus_193472	blastnMacaque.Locus_314218
ENSG00000232298	blastnMacaque.Locus_190117
ENSG00000229242	blastnHuman.ENSG00000229242
ENSG00000254446	Locus_68630
Locus_37526	blastnHuman.Locus_37526
Locus_167284	blastnMacaque.Locus_140223
Locus_23660	blastnMacaque.Locus_209619
blastnPlatypus.Locus_100656	Locus_100656
blastnOpossum.Locus_91740	blastnOpossum.Locus_91740
blastnChicken.Locus_28052	blastnChicken.Locus_28052
ENSG00000235033	blastnHuman.ENSG00000235033
blastnChicken.Locus_51980	blastnChicken.Locus_51980
blastnPan.Locus_65209	blastnPan.Locus_65209
blastnXenopus.Locus_192362	blastnXenopus.Locus_192362
blastnMouse.CUFF.209072	blastnMouse.CUFF.209072
ENSG00000236154	blastnHuman.ENSG00000236154
ENSG00000225214	blastnHuman.ENSG00000225214
blastnOpossum.Locus_192324	blastnOpossum.Locus_192324
blastnPlatypus.Locus_66560	Locus_66560
ENSG00000233082	blastnHuman.ENSG00000233082
ENSG00000222030	blastnHuman.ENSG00000222030
ENSG00000227681	blastnHuman.ENSG00000227681
blastnPlatypus.Locus_7079	Locus_7079
blastnMacaque.Locus_40335	Locus_78923
blastnChicken.Locus_76960	blastnChicken.Locus_76960
Locus_126893	blastnMouse.ENSMUSG00000087700
blastnMouse.ENSMUSG00000087652	blastnMouse.ENSMUSG00000087652
ENSG00000242816	blastnHuman.ENSG00000242816
ENSG00000224149	blastnHuman.ENSG00000224149
ENSG00000232139	blastnPan.Locus_72666
ENSG00000224049	blastnHuman.ENSG00000224049
ENSG00000229066	blastnHuman.ENSG00000229066
blastnMouse.CUFF.203631	blastnMouse.CUFF.203631
blastnMouse.Locus_104774	blastnMouse.Locus_104774
blastnPlatypus.Locus_154030	Locus_154030
Locus_126637	blastnGorilla.Locus_149884
ENSG00000249906	blastnHuman.ENSG00000249906
blastnPlatypus.Locus_96065	Locus_96065
blastnMouse.ENSMUSG00000048628	blastnMouse.ENSMUSG00000048628
ENSG00000233849	blastnPan.Locus_93366
ENSG00000227136	blastnHuman.ENSG00000227136
ENSG00000237990	Locus_179487
blastnMouse.ENSMUSG00000087657	blastnMouse.ENSMUSG00000087657
blastnMouse.Locus_36050	blastnMouse.Locus_36050
ENSG00000255323	blastnHuman.ENSG00000255323
blastnPlatypus.Locus_174623	Locus_174623
blastnPlatypus.Locus_188815	Locus_188815
blastnPlatypus.Locus_161498	Locus_161498
ENSG00000235890	blastnHuman.ENSG00000235890
CUFF.262368	blastnHuman.CUFF.262368
blastnGorilla.Locus_292077	blastnGorilla.Locus_292077
ENSG00000227323	blastnHuman.ENSG00000227323
ENSG00000235724	blastnHuman.ENSG00000235724
blastnMouse.ENSMUSG00000053545	blastnMouse.ENSMUSG00000053545
XLOC_004562	blastnHuman.XLOC_004562
ENSG00000232360	blastnMacaque.Locus_371180
ENSG00000245870	blastnHuman.ENSG00000245870
blastnMacaque.Locus_314586	blastnMacaque.Locus_314586
ENSG00000248694	blastnHuman.ENSG00000248694
ENSG00000234554	blastnGorilla.Locus_441293
blastnMacaque.Locus_40069	blastnMacaque.Locus_40069
blastnMacaque.Locus_187687	blastnMacaque.Locus_187687
blastnMouse.ENSMUSG00000090427	blastnMouse.ENSMUSG00000090427
blastnMacaque.Locus_474186	blastnMacaque.Locus_474186
blastnOpossum.Locus_122462	blastnOpossum.Locus_122462
CUFF.118125	blastnHuman.CUFF.118125
blastnChicken.Locus_99150	blastnChicken.Locus_99150
ENSG00000224509	blastnHuman.ENSG00000224509
ENSG00000250348	blastnHuman.ENSG00000250348
ENSG00000253356	blastnHuman.ENSG00000253356
blastnMouse.ENSMUSG00000073534	blastnMouse.ENSMUSG00000073534
blastnPan.CUFF.393993	blastnPan.CUFF.393993
ENSG00000227195	blastnHuman.ENSG00000227195
ENSG00000256637	blastnHuman.ENSG00000256637
ENSG00000249203	blastnMacaque.Locus_314363
blastnOrangutan.Locus_106167	blastnOrangutan.Locus_106167
ENSG00000236109	blastnHuman.ENSG00000236109
ENSG00000240541	blastnPan.Locus_116703
blastnGorilla.Locus_225707	blastnGorilla.Locus_225707
blastnPlatypus.Locus_20451	Locus_20451
ENSG00000249984	blastnHuman.ENSG00000249984
blastnPlatypus.Locus_100952	Locus_100952
blastnPan.Locus_17288	blastnPan.Locus_17288
ENSG00000250761	blastnMacaque.Locus_313770
ENSG00000223911	blastnHuman.ENSG00000223911
blastnMouse.ENSMUSG00000087276	blastnMouse.ENSMUSG00000087276
blastnXenopus.Locus_14855	blastnXenopus.Locus_14855
blastnMouse.Locus_39995	blastnMouse.Locus_39995
blastnPlatypus.Locus_51130	Locus_51130
blastnPlatypus.Locus_157066	Locus_157066
blastnPlatypus.Locus_111728	Locus_111728
Locus_68914	blastnHuman.Locus_68914
ENSG00000238102	blastnHuman.ENSG00000238102
blastnOpossum.Locus_419200	blastnOpossum.Locus_419200
ENSG00000254031	blastnPan.Locus_152281
blastnMouse.ENSMUSG00000086708	blastnMouse.ENSMUSG00000086708
blastnOpossum.Locus_315464	blastnOpossum.Locus_315464
blastnChicken.CUFF.250908	blastnChicken.CUFF.250908
ENSG00000248168	blastnHuman.ENSG00000248168
blastnPlatypus.Locus_189761	Locus_189761
blastnGorilla.Locus_257017	blastnGorilla.Locus_257017
ENSG00000225602	blastnHuman.ENSG00000225602
blastnOpossum.Locus_314578	blastnOpossum.Locus_314578
blastnMouse.Locus_45303	blastnMouse.Locus_45303
Locus_146410	blastnGorilla.Locus_439899
blastnMouse.ENSMUSG00000087594	blastnMouse.ENSMUSG00000087594
blastnOpossum.Locus_314243	blastnOpossum.Locus_314243
blastnOpossum.Locus_315173	blastnOpossum.Locus_315173
ENSG00000229621	blastnHuman.ENSG00000229621
blastnMouse.ENSMUSG00000068680	blastnMouse.ENSMUSG00000068680
ENSG00000229108	blastnPan.Locus_16573
blastnMacaque.Locus_210994	blastnMacaque.Locus_210994
Locus_136396	blastnHuman.Locus_136396
ENSG00000237076	blastnGorilla.Locus_58100
blastnPan.CUFF.122476	blastnPan.CUFF.122476
blastnPlatypus.Locus_45234	Locus_45234
ENSG00000233824	blastnHuman.ENSG00000233824
blastnPlatypus.Locus_173196	Locus_173196
ENSG00000255525	blastnHuman.ENSG00000255525
blastnOpossum.Locus_419528	blastnOpossum.Locus_419528
blastnPlatypus.Locus_109053	Locus_109053
blastnOpossum.Locus_33516	blastnOpossum.Locus_33516
ENSG00000249436	blastnHuman.ENSG00000249436
ENSG00000250043	blastnHuman.ENSG00000250043
blastnMouse.ENSMUSG00000085842	blastnMouse.ENSMUSG00000085842
blastnPlatypus.Locus_89932	Locus_89932
blastnMacaque.Locus_40404	blastnMacaque.Locus_40404
ENSG00000250406	blastnHuman.ENSG00000250406
blastnPan.Locus_60297	Locus_189182
blastnXenopus.Locus_144983	blastnXenopus.Locus_144983
blastnMacaque.Locus_500232	Locus_82443
blastnPan.Locus_130677	blastnPan.Locus_130677
blastnPlatypus.Locus_31036	Locus_31036
blastnMouse.ENSMUSG00000085923	blastnMouse.ENSMUSG00000085923
ENSG00000251649	Locus_109943
ENSG00000237179	Locus_173351
ENSG00000255056	blastnHuman.ENSG00000255056
blastnMacaque.Locus_139169	blastnMacaque.Locus_139169
blastnGorilla.Locus_196959	blastnGorilla.Locus_196959
blastnChicken.Locus_20553	blastnChicken.Locus_20553
ENSG00000231407	blastnHuman.ENSG00000231407
ENSG00000232738	blastnGorilla.Locus_73267
blastnMouse.CUFF.151522	blastnMouse.CUFF.151522
blastnChicken.Locus_73374	blastnChicken.Locus_73374
blastnMacaque.CUFF.42824	blastnMacaque.CUFF.42824
blastnPlatypus.Locus_135834	Locus_135834
blastnMouse.Locus_45447	blastnMouse.Locus_45447
blastnMouse.ENSMUSG00000084814	blastnMouse.ENSMUSG00000084814
blastnGorilla.Locus_197040	blastnGorilla.Locus_197040
ENSG00000225106	blastnHuman.ENSG00000225106
ENSG00000248441	blastnPan.Locus_145903
ENSG00000224187	blastnHuman.ENSG00000224187
blastnPlatypus.Locus_180872	Locus_180872
blastnMouse.Locus_81969	blastnMouse.Locus_81969
blastnGorilla.Locus_195734	blastnGorilla.Locus_195734
blastnOpossum.Locus_313552	blastnOpossum.Locus_313552
blastnMouse.ENSMUSG00000084810	blastnMouse.ENSMUSG00000084810
blastnOpossum.Locus_418249	blastnOpossum.Locus_418249
ENSG00000250546	blastnHuman.ENSG00000250546
ENSG00000248890	blastnHuman.ENSG00000248890
ENSG00000232539	blastnHuman.ENSG00000232539
blastnMouse.Locus_12026	blastnMouse.Locus_12026
blastnOpossum.Locus_190612	blastnOpossum.Locus_190612
blastnOpossum.Locus_316862	blastnOpossum.Locus_316862
blastnMouse.ENSMUSG00000072566	blastnMouse.ENSMUSG00000072566
ENSG00000225865	blastnHuman.ENSG00000225865
blastnPlatypus.Locus_125401	Locus_125401
ENSG00000232597	blastnHuman.ENSG00000232597
blastnChicken.Locus_4840	blastnChicken.Locus_4840
blastnMouse.Locus_67110	blastnOpossum.Locus_189366
ENSG00000236546	blastnHuman.ENSG00000236546
blastnOrangutan.CUFF.137977	blastnOrangutan.CUFF.137977
ENSG00000224605	blastnHuman.ENSG00000224605
blastnMouse.ENSMUSG00000091760	blastnMouse.ENSMUSG00000091760
blastnOpossum.Locus_421117	blastnOpossum.Locus_421117
blastnMacaque.CUFF.316303	blastnMacaque.CUFF.316303
blastnGorilla.Locus_17832	blastnGorilla.Locus_17832
ENSG00000242641	blastnHuman.ENSG00000242641
ENSG00000253992	blastnHuman.ENSG00000253992
blastnMouse.Locus_92982	blastnMouse.Locus_92982
Locus_24469	blastnHuman.Locus_24469
ENSG00000230472	blastnHuman.ENSG00000230472
blastnGorilla.Locus_196806	Locus_173452
