## Additional file 3 for "ortho2align: a sensitive approach for searching for orthologues of novel lncRNAs": HumanToXenopus.ortho.tsv

Human	Xenopus
blastnPan.CUFF.146072	blastnMouse.ENSMUSG00000085631
blastnPan.CUFF.383012	blastnPan.CUFF.383012
blastnPlatypus.Locus_157025	blastnPlatypus.Locus_157025
blastnOrangutan.Locus_218959	blastnMacaque.Locus_428691
ENSG00000240990	blastnHuman.ENSG00000240990
blastnMouse.ENSMUSG00000087563	Locus_20746
ENSG00000249483	blastnOpossum.Locus_90065
blastnMacaque.Locus_62213	blastnMacaque.Locus_62213
blastnGorilla.Locus_292436	blastnGorilla.Locus_291873
blastnChicken.Locus_50102	blastnChicken.Locus_50102
blastnXenopus.Locus_167764	Locus_167764
blastnMouse.Locus_87099	blastnMouse.Locus_87099
blastnPan.Locus_105216	blastnPan.Locus_105216
Locus_126745	blastnHuman.Locus_126745
blastnChicken.CUFF.65566	blastnChicken.CUFF.65566
blastnMouse.Locus_52928	blastnMouse.Locus_52928
blastnOpossum.Locus_314272	blastnOpossum.Locus_314272
blastnOpossum.Locus_35996	blastnOpossum.Locus_35996
blastnPlatypus.Locus_11353	blastnPlatypus.Locus_11353
ENSG00000244186	blastnHuman.ENSG00000244186
blastnMouse.Locus_52500	blastnMouse.Locus_52500
ENSG00000232590	blastnHuman.ENSG00000232590
blastnOpossum.Locus_121849	blastnOpossum.Locus_121849
ENSG00000234483	blastnGorilla.Locus_369997
blastnMouse.ENSMUSG00000087225	blastnMouse.ENSMUSG00000087225
XLOC_001718	blastnHuman.XLOC_001718
blastnMouse.ENSMUSG00000073394	blastnOrangutan.Locus_156463
ENSG00000250218	blastnOrangutan.Locus_179956
blastnMouse.ENSMUSG00000090886	blastnMouse.ENSMUSG00000090886
ENSG00000256802	blastnPan.Locus_146155
blastnMouse.Locus_61116	blastnMouse.Locus_61116
blastnPan.Locus_145959	blastnPan.Locus_145959
ENSG00000251260	blastnHuman.ENSG00000251260
blastnMouse.ENSMUSG00000090070	blastnMouse.ENSMUSG00000090070
ENSG00000236457	blastnHuman.ENSG00000236457
blastnMouse.Locus_59955	blastnMouse.Locus_59955
ENSG00000235837	blastnHuman.ENSG00000235837
blastnMacaque.Locus_289498	blastnMacaque.Locus_289498
blastnMouse.Locus_40585	blastnMouse.Locus_40585
ENSG00000228271	blastnHuman.ENSG00000228271
blastnMouse.Locus_41155	blastnMouse.Locus_41155
blastnOpossum.Locus_87683	blastnOpossum.Locus_87683
blastnMacaque.Locus_372466	blastnMacaque.Locus_372466
blastnMouse.Locus_60086	blastnMouse.Locus_60086
blastnGorilla.Locus_60620	blastnMouse.ENSMUSG00000090771
ENSG00000235335	blastnHuman.ENSG00000235335
blastnOpossum.Locus_122094	blastnPlatypus.Locus_164202
blastnXenopus.Locus_148221	Locus_148221
ENSG00000254041	blastnHuman.ENSG00000254041
ENSG00000242593	blastnPan.Locus_16882
ENSG00000246820	blastnHuman.ENSG00000246820
blastnMouse.ENSMUSG00000085268	Locus_37408
blastnChicken.Locus_21855	blastnChicken.Locus_21855
blastnMouse.ENSMUSG00000086044	blastnMouse.ENSMUSG00000086044
blastnGorilla.Locus_258073	blastnGorilla.Locus_258073
blastnXenopus.Locus_93030	Locus_93030
ENSG00000228086	blastnMacaque.Locus_192227
blastnChicken.CUFF.158005	blastnChicken.CUFF.158005
blastnChicken.Locus_117243	blastnChicken.Locus_117243
blastnMouse.Locus_46669	blastnMouse.Locus_46669
blastnMouse.ENSMUSG00000085995	blastnMouse.ENSMUSG00000085995
ENSG00000251321	blastnHuman.ENSG00000251321
blastnGorilla.Locus_371599	blastnGorilla.Locus_371599
blastnMouse.Locus_99195	blastnMouse.Locus_99195
Locus_23846	blastnHuman.Locus_23846
ENSG00000256271	blastnHuman.ENSG00000256271
blastnOpossum.Locus_314731	blastnOpossum.Locus_314731
Locus_76848	blastnHuman.Locus_76848
ENSG00000236276	Locus_172122
blastnOpossum.Locus_89158	blastnOpossum.Locus_89158
ENSG00000225461	blastnHuman.ENSG00000225461
ENSG00000253925	blastnHuman.ENSG00000253925
ENSG00000254024	blastnGorilla.Locus_18734
blastnMouse.ENSMUSG00000087356	blastnMouse.ENSMUSG00000087356
ENSG00000228630	blastnHuman.ENSG00000228630
ENSG00000232675	blastnHuman.ENSG00000232675
blastnChicken.Locus_120886	Locus_74024
blastnPlatypus.Locus_20429	blastnPlatypus.Locus_20429
blastnMacaque.Locus_139090	blastnMacaque.Locus_139090
ENSG00000250033	blastnHuman.ENSG00000250033
blastnMacaque.Locus_371737	blastnMacaque.Locus_371737
blastnChicken.CUFF.183917	blastnChicken.CUFF.183917
ENSG00000223726	blastnHuman.ENSG00000223726
ENSG00000223365	blastnHuman.ENSG00000223365
CUFF.175691	blastnHuman.CUFF.175691
blastnChicken.CUFF.11698	blastnChicken.CUFF.11698
blastnMouse.CUFF.140188	blastnMouse.CUFF.140188
blastnPlatypus.Locus_108895	blastnPlatypus.Locus_108895
blastnMouse.ENSMUSG00000085587	blastnPan.Locus_122173
blastnMouse.ENSMUSG00000056329	blastnMouse.ENSMUSG00000056329
ENSG00000248661	blastnHuman.ENSG00000248661
ENSG00000226266	blastnGorilla.Locus_371786
ENSG00000233607	blastnHuman.ENSG00000233607
blastnPlatypus.Locus_173465	blastnPlatypus.Locus_173465
blastnPlatypus.Locus_26269	blastnPlatypus.Locus_26269
blastnMacaque.Locus_429562	blastnMacaque.Locus_429562
blastnChicken.Locus_128034	blastnChicken.Locus_128034
Locus_13263	blastnMacaque.Locus_371626
ENSG00000227157	blastnMacaque.Locus_60961
ENSG00000242686	blastnHuman.ENSG00000242686
ENSG00000242628	blastnHuman.ENSG00000242628
blastnMacaque.Locus_428380	blastnMacaque.Locus_428380
ENSG00000225084	blastnPan.Locus_25495
blastnMouse.ENSMUSG00000087400	blastnMouse.ENSMUSG00000087400
ENSG00000233384	blastnPan.Locus_42364
H19X	H19X
ENSG00000228812	blastnHuman.ENSG00000228812
blastnXenopus.Locus_5188	Locus_5188
ENSG00000241202	blastnHuman.ENSG00000241202
ENSG00000229400	blastnHuman.ENSG00000229400
blastnMouse.ENSMUSG00000092061	blastnMouse.ENSMUSG00000092061
ENSG00000230967	blastnHuman.ENSG00000230967
ENSG00000254129	blastnHuman.ENSG00000254129
ENSG00000223528	blastnChicken.Locus_88361
blastnOpossum.Locus_315503	blastnOpossum.Locus_315503
blastnMouse.ENSMUSG00000086801	blastnMouse.ENSMUSG00000086801
Locus_125921	Locus_102107
blastnGorilla.Locus_257677	blastnMacaque.Locus_429421
blastnPlatypus.Locus_171686	blastnPlatypus.Locus_171686
ENSG00000240973	blastnHuman.ENSG00000240973
blastnOpossum.Locus_391423	blastnOpossum.Locus_391423
blastnMouse.ENSMUSG00000085801	blastnMouse.ENSMUSG00000085801
Locus_102207	blastnHuman.Locus_102207
blastnMouse.ENSMUSG00000056445	blastnOpossum.Locus_231680
ENSG00000248962	blastnHuman.ENSG00000248962
blastnPlatypus.Locus_193775	blastnPlatypus.Locus_193775
blastnPlatypus.Locus_14805	blastnPlatypus.Locus_14805
ENSG00000226819	blastnPan.Locus_93930
ENSG00000241313	blastnHuman.ENSG00000241313
blastnPan.Locus_176535	blastnPan.Locus_176535
blastnXenopus.Locus_81555	Locus_81555
blastnXenopus.Locus_194598	Locus_194598
blastnMouse.ENSMUSG00000084932	blastnOpossum.Locus_374471
ENSG00000232413	blastnHuman.ENSG00000232413
blastnPlatypus.Locus_108881	blastnPlatypus.Locus_108881
blastnGorilla.Locus_133559	blastnMacaque.Locus_102258
blastnGorilla.CUFF.184741	blastnGorilla.CUFF.184741
ENSG00000236502	blastnHuman.ENSG00000236502
Locus_146028	blastnHuman.Locus_146028
ENSG00000231689	blastnGorilla.Locus_371612
blastnPan.CUFF.36590	blastnPan.CUFF.36590
blastnOpossum.Locus_120252	blastnOpossum.Locus_120252
blastnMacaque.Locus_222230	blastnMacaque.Locus_222230
blastnChicken.Locus_28188	blastnChicken.Locus_28188
blastnPlatypus.Locus_189454	blastnPlatypus.Locus_189454
blastnXenopus.Locus_170914	Locus_170914
blastnXenopus.Locus_20206	Locus_20206
blastnMouse.ENSMUSG00000086648	blastnChicken.Locus_77298
blastnChicken.Locus_104923	blastnChicken.Locus_104923
blastnOpossum.Locus_121010	blastnOpossum.Locus_121010
blastnOpossum.Locus_186980	blastnOpossum.Locus_186980
blastnOpossum.Locus_231001	blastnOpossum.Locus_231001
ENSG00000251151	blastnMacaque.Locus_341543
ENSG00000231295	blastnMacaque.Locus_372993
blastnMacaque.Locus_272789	blastnChicken.Locus_87799
blastnPlatypus.Locus_165074	blastnPlatypus.Locus_165074
ENSG00000224152	blastnPan.Locus_7554
blastnMouse.ENSMUSG00000086930	blastnMouse.ENSMUSG00000086930
ENSG00000229242	blastnHuman.ENSG00000229242
blastnXenopus.Locus_192362	Locus_192362
ENSG00000236154	blastnHuman.ENSG00000236154
blastnOpossum.Locus_192324	blastnOpossum.Locus_192324
ENSG00000233082	blastnHuman.ENSG00000233082
blastnPlatypus.Locus_7079	blastnPlatypus.Locus_7079
Locus_126893	blastnMouse.ENSMUSG00000087700
blastnMouse.ENSMUSG00000087652	blastnMouse.ENSMUSG00000087652
ENSG00000229066	blastnHuman.ENSG00000229066
blastnMouse.ENSMUSG00000087657	blastnMouse.ENSMUSG00000087657
blastnPlatypus.Locus_174623	blastnPlatypus.Locus_174623
blastnGorilla.Locus_292077	blastnGorilla.Locus_292077
ENSG00000227323	blastnHuman.ENSG00000227323
ENSG00000235724	blastnHuman.ENSG00000235724
blastnMouse.ENSMUSG00000053545	blastnMouse.ENSMUSG00000053545
ENSG00000232360	blastnMacaque.Locus_371180
ENSG00000245870	Locus_80594
ENSG00000248694	blastnHuman.ENSG00000248694
ENSG00000224509	blastnMacaque.Locus_62083
ENSG00000250348	blastnHuman.ENSG00000250348
ENSG00000253356	Locus_146951
blastnMouse.ENSMUSG00000073534	blastnMouse.ENSMUSG00000073534
ENSG00000236109	blastnHuman.ENSG00000236109
ENSG00000232600	blastnPan.Locus_152184
blastnPlatypus.Locus_20451	blastnPlatypus.Locus_20451
blastnXenopus.Locus_14855	Locus_14855
blastnMouse.Locus_39995	blastnMouse.Locus_39995
blastnOpossum.Locus_419200	blastnOpossum.Locus_419200
blastnGorilla.Locus_257017	blastnGorilla.Locus_257017
ENSG00000225602	blastnPan.Locus_39892
blastnOpossum.Locus_314578	blastnOpossum.Locus_314578
blastnOpossum.Locus_315173	blastnOpossum.Locus_315173
ENSG00000254744	blastnGorilla.Locus_257411
blastnMouse.ENSMUSG00000085842	blastnMouse.ENSMUSG00000085842
blastnOrangutan.Locus_156306	blastnMouse.ENSMUSG00000086647
blastnXenopus.Locus_144983	Locus_144983
blastnMouse.ENSMUSG00000085923	blastnMouse.ENSMUSG00000085923
ENSG00000237179	Locus_113394
blastnMacaque.CUFF.42824	blastnMacaque.CUFF.42824
ENSG00000248441	blastnPan.Locus_145903
blastnOpossum.Locus_86724	blastnOpossum.Locus_86724
blastnMouse.ENSMUSG00000072566	blastnMouse.ENSMUSG00000072566
blastnChicken.Locus_4840	blastnChicken.Locus_4840
blastnMouse.ENSMUSG00000091773	blastnMouse.ENSMUSG00000091773
blastnMouse.Locus_92982	blastnMouse.Locus_92982
Locus_24469	blastnHuman.Locus_24469
